# Circadian gene-network distortion in high-risk neuroblastoma across multiple biological reference contexts

**DOI:** 10.64898/2026.09.28.754955

**Authors:** N Maussier, D. Tsagkogiannis, N. Baryawno, P. Kogner, J.I. Johnsen, M. Wickström, C. Dyberg, O.C. Bedoya-Reina, T. Sjöberg Bexelius

## Abstract

**Background:** The circadian clock regulates cellular homeostasis, and its disruption has been implicated in aggressive neuroblastoma, particularly in tumours harbouring *MYCN*-amplification. However, it remains unclear whether alterations are restricted to individual clock genes or extend to circadian gene network coordination. We therefore examined circadian clock network disruption in adverse neuroblastoma across multiple biological contexts.

**Methods:** We estimated circadian gene network dysregulation using Delta-CCD in tumours from two neuroblastoma cohorts (SEQC *n*=498 and Kocak *n*=649), comparing clinical features associated with outcome across canonical, adrenal-tissue matched, and developmental references. Robustness was assessed by cross-cohort meta-analysis and leave-one-gene-out analyses. Cox proportional hazards models adjusted for clinical covariates assessed association between individual clock gene expression patient outcome.

**Results:** Delta-CCD was highest in tumours classified as high-risk (study-specific definition) across reference contexts in both cohorts. *MYCN*-amplified tumours showed a more reference-dependent pattern, strongest in adrenal context, while stage 4 tumours showed a similar but weaker pattern. Additional analyses supported the high-risk signal as a distributed network-level alteration rather than a single-gene phenomenon.

**Conclusions:** High-risk neuroblastoma is characterised by robust disruption of coordinated clock gene network organisation across canonical and tissue-matched references, extending beyond individual clock genes. The extent of circadian dysregulation depends on the reference state used.
