## Supplementary Table 1 for "Circadian gene-network distortion in high-risk neuroblastoma across multiple biological reference contexts"

### Sheet: Sheet1
Reference classes	Reference subtypes	Clinical variable	Cohort	Group	Group role	p-value matched gene-null randomisation background	Significance matched background	CCD	p-value unmatched gene-null randomisation background	Significance unmatched background	Condition
Canonical synchronized clock reference	Postnatal synchronized adrenal reference subtype	Age group	Kocak	Age ≥18 months	Adverse	0.05694		4.852	0.07293		log2
Canonical synchronized clock reference	Postnatal synchronized adrenal reference subtype	Age group	Kocak	Age <18 months	Comparator	0.1159		4.938	0.1678		log2
Canonical synchronized clock reference	Postnatal synchronized adrenal reference subtype	Age group	SEQC	Age <18 months	Comparator	0.2338		5.065	0.2997		log2
Canonical synchronized clock reference	Postnatal synchronized adrenal reference subtype	Age group	SEQC	Age ≥18 months	Adverse	0.3197		5.208	0.4755		log2
Canonical synchronized clock reference	Postnatal synchronized adrenal reference subtype	INSS stage	Kocak	Stage 3	Stage	0.03696	*	4.802	0.04296	*	log2
Canonical synchronized clock reference	Postnatal synchronized adrenal reference subtype	INSS stage	Kocak	Stage 2	Stage	0.04396	*	4.804	0.04795	*	log2
Canonical synchronized clock reference	Postnatal synchronized adrenal reference subtype	INSS stage	Kocak	Stage 4	Stage/adverse	0.08991		4.905	0.1199		log2
Canonical synchronized clock reference	Postnatal synchronized adrenal reference subtype	INSS stage	Kocak	Stage 1	Stage/comparator	0.1129		4.924	0.1369		log2
Canonical synchronized clock reference	Postnatal synchronized adrenal reference subtype	INSS stage	Kocak	Stage 4S	Stage	0.1459		5.004	0.2018		log2
Canonical synchronized clock reference	Postnatal synchronized adrenal reference subtype	INSS stage	SEQC	Stage 4S	Stage	0.04995	*	4.899	0.06993		log2
Canonical synchronized clock reference	Postnatal synchronized adrenal reference subtype	INSS stage	SEQC	Stage 2	Stage	0.1209		4.989	0.1828		log2
Canonical synchronized clock reference	Postnatal synchronized adrenal reference subtype	INSS stage	SEQC	Stage 3	Stage	0.1908		5.177	0.3107		log2
Canonical synchronized clock reference	Postnatal synchronized adrenal reference subtype	INSS stage	SEQC	Stage 1	Stage/comparator	0.3127		5.107	0.4186		log2
Canonical synchronized clock reference	Postnatal synchronized adrenal reference subtype	INSS stage	SEQC	Stage 4	Stage/adverse	0.3457		5.236	0.4496		log2
Canonical synchronized clock reference	Postnatal synchronized adrenal reference subtype	MYCN status	Kocak	amplified	Adverse	0.02298	*	4.703	0.03497	*	log2
Canonical synchronized clock reference	Postnatal synchronized adrenal reference subtype	MYCN status	Kocak	not amplified	Comparator	0.07393		4.851	0.08691		log2
Canonical synchronized clock reference	Postnatal synchronized adrenal reference subtype	MYCN status	SEQC	amplified	Adverse	0.05594		4.856	0.07393		log2
Canonical synchronized clock reference	Postnatal synchronized adrenal reference subtype	MYCN status	SEQC	not amplified	Comparator	0.2687		5.039	0.3267		log2
Canonical synchronized clock reference	Postnatal synchronized adrenal reference subtype	Risk group	Kocak	Low-risk	Comparator	0.05694		4.825	0.06494		log2
Canonical synchronized clock reference	Postnatal synchronized adrenal reference subtype	Risk group	Kocak	High-risk	Adverse	0.1019		4.927	0.1399		log2
Canonical synchronized clock reference	Postnatal synchronized adrenal reference subtype	Risk group	SEQC	Low-risk	Comparator	0.1958		4.998	0.2478		log2
Canonical synchronized clock reference	Postnatal synchronized adrenal reference subtype	Risk group	SEQC	High-risk	Adverse	0.3816		5.225	0.4735		log2
Canonical synchronized clock reference	Postnatal synchronized adrenal reference subtype	Vital status	Kocak	Deceased	Adverse	0.08292		4.911	0.1179		log2
Canonical synchronized clock reference	Postnatal synchronized adrenal reference subtype	Vital status	Kocak	Alive	Comparator	0.2767		5.034	0.3586		log2
Canonical synchronized clock reference	Postnatal synchronized adrenal reference subtype	Vital status	SEQC	Deceased	Adverse	0.2098		5.09	0.3037		log2
Canonical synchronized clock reference	Postnatal synchronized adrenal reference subtype	Vital status	SEQC	Alive	Comparator	0.2977		5.105	0.4266		log2
Canonical synchronized clock reference	Postnatal synchronized circadian reference	Age group	Kocak	Age ≥18 months	Adverse	0.03696	*	4.939	0.04396	*	log2
Canonical synchronized clock reference	Postnatal synchronized circadian reference	Age group	Kocak	Age <18 months	Comparator	0.0989		5.085	0.1329		log2
Canonical synchronized clock reference	Postnatal synchronized circadian reference	Age group	SEQC	Age <18 months	Comparator	0.03896	*	4.936	0.05195		log2
Canonical synchronized clock reference	Postnatal synchronized circadian reference	Age group	SEQC	Age ≥18 months	Adverse	0.1079		5.145	0.1598		log2
Canonical synchronized clock reference	Postnatal synchronized circadian reference	INSS stage	Kocak	Stage 2	Stage	0.02098	*	4.823	0.01399	*	log2
Canonical synchronized clock reference	Postnatal synchronized circadian reference	INSS stage	Kocak	Stage 3	Stage	0.02198	*	4.904	0.02498	*	log2
Canonical synchronized clock reference	Postnatal synchronized circadian reference	INSS stage	Kocak	Stage 1	Stage/comparator	0.02997	*	4.9	0.02997	*	log2
Canonical synchronized clock reference	Postnatal synchronized circadian reference	INSS stage	Kocak	Stage 4	Stage/adverse	0.1019		5.116	0.1319		log2
Canonical synchronized clock reference	Postnatal synchronized circadian reference	INSS stage	Kocak	Stage 4S	Stage	0.1678		5.191	0.2178		log2
Canonical synchronized clock reference	Postnatal synchronized circadian reference	INSS stage	SEQC	Stage 4S	Stage	0.01099	*	4.713	0.00999	**	log2
Canonical synchronized clock reference	Postnatal synchronized circadian reference	INSS stage	SEQC	Stage 2	Stage	0.01698	*	4.797	0.01199	*	log2
Canonical synchronized clock reference	Postnatal synchronized circadian reference	INSS stage	SEQC	Stage 1	Stage/comparator	0.04096	*	4.958	0.04995	*	log2
Canonical synchronized clock reference	Postnatal synchronized circadian reference	INSS stage	SEQC	Stage 3	Stage	0.1059		5.2	0.1568		log2
Canonical synchronized clock reference	Postnatal synchronized circadian reference	INSS stage	SEQC	Stage 4	Stage/adverse	0.1648		5.234	0.2178		log2
Canonical synchronized clock reference	Postnatal synchronized circadian reference	MYCN status	Kocak	not amplified	Comparator	0.02897	*	4.873	0.02697	*	log2
Canonical synchronized clock reference	Postnatal synchronized circadian reference	MYCN status	Kocak	amplified	Adverse	0.1299		5.128	0.1598		log2
Canonical synchronized clock reference	Postnatal synchronized circadian reference	MYCN status	SEQC	not amplified	Comparator	0.02997	*	4.875	0.02298	*	log2
Canonical synchronized clock reference	Postnatal synchronized circadian reference	MYCN status	SEQC	amplified	Adverse	0.06793		5.027	0.06993		log2
Canonical synchronized clock reference	Postnatal synchronized circadian reference	Risk group	Kocak	Low-risk	Comparator	0.02398	*	4.854	0.02098	*	log2
Canonical synchronized clock reference	Postnatal synchronized circadian reference	Risk group	Kocak	High-risk	Adverse	0.1399		5.145	0.1728		log2
Canonical synchronized clock reference	Postnatal synchronized circadian reference	Risk group	SEQC	Low-risk	Comparator	0.01598	*	4.822	0.01299	*	log2
Canonical synchronized clock reference	Postnatal synchronized circadian reference	Risk group	SEQC	High-risk	Adverse	0.1878		5.244	0.2428		log2
Canonical synchronized clock reference	Postnatal synchronized circadian reference	Vital status	Kocak	Alive	Comparator	0.07393		5.016	0.07293		log2
Canonical synchronized clock reference	Postnatal synchronized circadian reference	Vital status	Kocak	Deceased	Adverse	0.1029		5.119	0.1329		log2
Canonical synchronized clock reference	Postnatal synchronized circadian reference	Vital status	SEQC	Alive	Comparator	0.03097	*	4.95	0.04096	*	log2
Canonical synchronized clock reference	Postnatal synchronized circadian reference	Vital status	SEQC	Deceased	Adverse	0.1878		5.232	0.2378		log2
Foetal human adrenal single cell	Foetal human adrenal gland, single-cell-sequenced	Age group	Kocak	Age <18 months	Comparator	0.1628		1.382	0.4595		log2
Foetal human adrenal single cell	Foetal human adrenal gland, single-cell-sequenced	Age group	Kocak	Age ≥18 months	Adverse	0.5724		1.795	0.8332		log2
Foetal human adrenal single cell	Foetal human adrenal gland, single-cell-sequenced	Age group	SEQC	Age <18 months	Comparator	0.3077		1.553	0.5824		log2
Foetal human adrenal single cell	Foetal human adrenal gland, single-cell-sequenced	Age group	SEQC	Age ≥18 months	Adverse	0.6883		2.059	0.8771		log2
Foetal human adrenal single cell	Foetal human adrenal gland, single-cell-sequenced	INSS stage	Kocak	Stage 4S	Stage	0.2537		1.617	0.5325		log2
Foetal human adrenal single cell	Foetal human adrenal gland, single-cell-sequenced	INSS stage	Kocak	Stage 2	Stage	0.2408		1.602	0.5724		log2
Foetal human adrenal single cell	Foetal human adrenal gland, single-cell-sequenced	INSS stage	Kocak	Stage 1	Stage/comparator	0.3317		1.458	0.6194		log2
Foetal human adrenal single cell	Foetal human adrenal gland, single-cell-sequenced	INSS stage	Kocak	Stage 3	Stage	0.3666		1.815	0.6474		log2
Foetal human adrenal single cell	Foetal human adrenal gland, single-cell-sequenced	INSS stage	Kocak	Stage 4	Stage/adverse	0.4775		1.763	0.7752		log2
Foetal human adrenal single cell	Foetal human adrenal gland, single-cell-sequenced	INSS stage	SEQC	Stage 4S	Stage	0.05594		1.693	0.2318		log2
Foetal human adrenal single cell	Foetal human adrenal gland, single-cell-sequenced	INSS stage	SEQC	Stage 3	Stage	0.1059		1.774	0.3427		log2
Foetal human adrenal single cell	Foetal human adrenal gland, single-cell-sequenced	INSS stage	SEQC	Stage 4	Stage/adverse	0.4635		1.93	0.7243		log2
Foetal human adrenal single cell	Foetal human adrenal gland, single-cell-sequenced	INSS stage	SEQC	Stage 2	Stage	0.4416		1.757	0.7742		log2
Foetal human adrenal single cell	Foetal human adrenal gland, single-cell-sequenced	INSS stage	SEQC	Stage 1	Stage/comparator	0.8511		1.868	0.95		log2
Foetal human adrenal single cell	Foetal human adrenal gland, single-cell-sequenced	MYCN status	Kocak	amplified	Adverse	0.3746		1.641	0.6374		log2
Foetal human adrenal single cell	Foetal human adrenal gland, single-cell-sequenced	MYCN status	Kocak	not amplified	Comparator	0.3626		1.488	0.6913		log2
Foetal human adrenal single cell	Foetal human adrenal gland, single-cell-sequenced	MYCN status	SEQC	amplified	Adverse	0.2158		1.537	0.4136		log2
Foetal human adrenal single cell	Foetal human adrenal gland, single-cell-sequenced	MYCN status	SEQC	not amplified	Comparator	0.6194		1.633	0.8152		log2
Foetal human adrenal single cell	Foetal human adrenal gland, single-cell-sequenced	Risk group	Kocak	Low-risk	Comparator	0.4236		1.494	0.7373		log2
Foetal human adrenal single cell	Foetal human adrenal gland, single-cell-sequenced	Risk group	Kocak	High-risk	Adverse	0.4945		1.736	0.7502		log2
Foetal human adrenal single cell	Foetal human adrenal gland, single-cell-sequenced	Risk group	SEQC	High-risk	Adverse	0.5445		1.925	0.7473		log2
Foetal human adrenal single cell	Foetal human adrenal gland, single-cell-sequenced	Risk group	SEQC	Low-risk	Comparator	0.7672		1.671	0.9141		log2
Foetal human adrenal single cell	Foetal human adrenal gland, single-cell-sequenced	Vital status	Kocak	Deceased	Adverse	0.3766		1.686	0.6204		log2
Foetal human adrenal single cell	Foetal human adrenal gland, single-cell-sequenced	Vital status	Kocak	Alive	Comparator	0.3666		1.416	0.6424		log2
Foetal human adrenal single cell	Foetal human adrenal gland, single-cell-sequenced	Vital status	SEQC	Deceased	Adverse	0.4675		1.802	0.6394		log2
Foetal human adrenal single cell	Foetal human adrenal gland, single-cell-sequenced	Vital status	SEQC	Alive	Comparator	0.5614		1.669	0.7852		log2
Human adrenal contextual reference	Postnatal non-synchronized human adrenal gland	Age group	Kocak	Age ≥18 months	Adverse	0.01399	*	3.028	0.01399	*	log2
Human adrenal contextual reference	Postnatal non-synchronized human adrenal gland	Age group	Kocak	Age <18 months	Comparator	0.01399	*	3.034	0.01698	*	log2
Human adrenal contextual reference	Postnatal non-synchronized human adrenal gland	Age group	SEQC	Age <18 months	Comparator	0.000999	***	2.843	0.004995	**	log2
Human adrenal contextual reference	Postnatal non-synchronized human adrenal gland	Age group	SEQC	Age ≥18 months	Adverse	0.01598	*	3.013	0.02298	*	log2
Human adrenal contextual reference	Postnatal non-synchronized human adrenal gland	INSS stage	Kocak	Stage 2	Stage	0.000999	***	2.747	0.000999	***	log2
Human adrenal contextual reference	Postnatal non-synchronized human adrenal gland	INSS stage	Kocak	Stage 1	Stage/comparator	0.002997	**	2.841	0.000999	***	log2
Human adrenal contextual reference	Postnatal non-synchronized human adrenal gland	INSS stage	Kocak	Stage 3	Stage	0.003996	**	3.045	0.01199	*	log2
Human adrenal contextual reference	Postnatal non-synchronized human adrenal gland	INSS stage	Kocak	Stage 4S	Stage	0.03596	*	3.188	0.05694		log2
Human adrenal contextual reference	Postnatal non-synchronized human adrenal gland	INSS stage	Kocak	Stage 4	Stage/adverse	0.05594		3.229	0.08691		log2
Human adrenal contextual reference	Postnatal non-synchronized human adrenal gland	INSS stage	SEQC	Stage 2	Stage	0.000999	***	2.659	0.000999	***	log2
Human adrenal contextual reference	Postnatal non-synchronized human adrenal gland	INSS stage	SEQC	Stage 1	Stage/comparator	0.001998	**	2.604	0.001998	**	log2
Human adrenal contextual reference	Postnatal non-synchronized human adrenal gland	INSS stage	SEQC	Stage 4S	Stage	0.001998	**	2.838	0.002997	**	log2
Human adrenal contextual reference	Postnatal non-synchronized human adrenal gland	INSS stage	SEQC	Stage 4	Stage/adverse	0.02897	*	3.131	0.04595	*	log2
Human adrenal contextual reference	Postnatal non-synchronized human adrenal gland	INSS stage	SEQC	Stage 3	Stage	0.03996	*	3.216	0.06593		log2
Human adrenal contextual reference	Postnatal non-synchronized human adrenal gland	MYCN status	Kocak	not amplified	Comparator	0.001998	**	2.793	0.001998	**	log2
Human adrenal contextual reference	Postnatal non-synchronized human adrenal gland	MYCN status	Kocak	amplified	Adverse	0.1439		3.31	0.1638		log2
Human adrenal contextual reference	Postnatal non-synchronized human adrenal gland	MYCN status	SEQC	not amplified	Comparator	0.001998	**	2.665	0.000999	***	log2
Human adrenal contextual reference	Postnatal non-synchronized human adrenal gland	MYCN status	SEQC	amplified	Adverse	0.005994	**	2.881	0.008991	**	log2
Human adrenal contextual reference	Postnatal non-synchronized human adrenal gland	Risk group	Kocak	Low-risk	Comparator	0.000999	***	2.781	0.003996	**	log2
Human adrenal contextual reference	Postnatal non-synchronized human adrenal gland	Risk group	Kocak	High-risk	Adverse	0.08791		3.274	0.1209		log2
Human adrenal contextual reference	Postnatal non-synchronized human adrenal gland	Risk group	SEQC	Low-risk	Comparator	0.000999	***	2.594	0.000999	***	log2
Human adrenal contextual reference	Postnatal non-synchronized human adrenal gland	Risk group	SEQC	High-risk	Adverse	0.04296	*	3.169	0.05694		log2
Human adrenal contextual reference	Postnatal non-synchronized human adrenal gland	Vital status	Kocak	Alive	Comparator	0.003996	**	2.895	0.001998	**	log2
Human adrenal contextual reference	Postnatal non-synchronized human adrenal gland	Vital status	Kocak	Deceased	Adverse	0.04995	*	3.231	0.06494		log2
Human adrenal contextual reference	Postnatal non-synchronized human adrenal gland	Vital status	SEQC	Alive	Comparator	0.000999	***	2.777	0.001998	**	log2
Human adrenal contextual reference	Postnatal non-synchronized human adrenal gland	Vital status	SEQC	Deceased	Adverse	0.02398	*	3.115	0.03197	*	log2
Postnatal human adrenal single cell	Postnatal human adrenal gland, single-cell-sequenced	Age group	Kocak	Age <18 months	Comparator	0.01099	*	2.406	0.01998	*	log2
Postnatal human adrenal single cell	Postnatal human adrenal gland, single-cell-sequenced	Age group	Kocak	Age ≥18 months	Adverse	0.1878		2.817	0.3107		log2
Postnatal human adrenal single cell	Postnatal human adrenal gland, single-cell-sequenced	Age group	SEQC	Age <18 months	Comparator	0.04995	*	2.51	0.06593		log2
Postnatal human adrenal single cell	Postnatal human adrenal gland, single-cell-sequenced	Age group	SEQC	Age ≥18 months	Adverse	0.2857		2.879	0.4116		log2
Postnatal human adrenal single cell	Postnatal human adrenal gland, single-cell-sequenced	INSS stage	Kocak	Stage 1	Stage/comparator	0.01399	*	2.378	0.01998	*	log2
Postnatal human adrenal single cell	Postnatal human adrenal gland, single-cell-sequenced	INSS stage	Kocak	Stage 2	Stage	0.02597	*	2.499	0.03796	*	log2
Postnatal human adrenal single cell	Postnatal human adrenal gland, single-cell-sequenced	INSS stage	Kocak	Stage 4S	Stage	0.02298	*	2.526	0.04196	*	log2
Postnatal human adrenal single cell	Postnatal human adrenal gland, single-cell-sequenced	INSS stage	Kocak	Stage 3	Stage	0.07992		2.723	0.1289		log2
Postnatal human adrenal single cell	Postnatal human adrenal gland, single-cell-sequenced	INSS stage	Kocak	Stage 4	Stage/adverse	0.2008		2.84	0.3656		log2
Postnatal human adrenal single cell	Postnatal human adrenal gland, single-cell-sequenced	INSS stage	SEQC	Stage 1	Stage/comparator	0.02098	*	2.396	0.02697	*	log2
Postnatal human adrenal single cell	Postnatal human adrenal gland, single-cell-sequenced	INSS stage	SEQC	Stage 4S	Stage	0.03097	*	2.629	0.05095		log2
Postnatal human adrenal single cell	Postnatal human adrenal gland, single-cell-sequenced	INSS stage	SEQC	Stage 3	Stage	0.02997	*	2.625	0.06893		log2
Postnatal human adrenal single cell	Postnatal human adrenal gland, single-cell-sequenced	INSS stage	SEQC	Stage 2	Stage	0.05195		2.624	0.1249		log2
Postnatal human adrenal single cell	Postnatal human adrenal gland, single-cell-sequenced	INSS stage	SEQC	Stage 4	Stage/adverse	0.2328		2.868	0.3846		log2
Postnatal human adrenal single cell	Postnatal human adrenal gland, single-cell-sequenced	MYCN status	Kocak	not amplified	Comparator	0.01798	*	2.403	0.02098	*	log2
Postnatal human adrenal single cell	Postnatal human adrenal gland, single-cell-sequenced	MYCN status	Kocak	amplified	Adverse	0.3956		2.915	0.5285		log2
Postnatal human adrenal single cell	Postnatal human adrenal gland, single-cell-sequenced	MYCN status	SEQC	not amplified	Comparator	0.01998	*	2.359	0.02498	*	log2
Postnatal human adrenal single cell	Postnatal human adrenal gland, single-cell-sequenced	MYCN status	SEQC	amplified	Adverse	0.1069		2.643	0.1888		log2
Postnatal human adrenal single cell	Postnatal human adrenal gland, single-cell-sequenced	Risk group	Kocak	Low-risk	Comparator	0.01898	*	2.391	0.02398	*	log2
Postnatal human adrenal single cell	Postnatal human adrenal gland, single-cell-sequenced	Risk group	Kocak	High-risk	Adverse	0.2777		2.872	0.4156		log2
Postnatal human adrenal single cell	Postnatal human adrenal gland, single-cell-sequenced	Risk group	SEQC	Low-risk	Comparator	0.01798	*	2.361	0.02597	*	log2
Postnatal human adrenal single cell	Postnatal human adrenal gland, single-cell-sequenced	Risk group	SEQC	High-risk	Adverse	0.2927		2.892	0.4296		log2
Postnatal human adrenal single cell	Postnatal human adrenal gland, single-cell-sequenced	Vital status	Kocak	Alive	Comparator	0.002997	**	2.199	0.002997	**	log2
Postnatal human adrenal single cell	Postnatal human adrenal gland, single-cell-sequenced	Vital status	Kocak	Deceased	Adverse	0.3247		2.92	0.4915		log2
Postnatal human adrenal single cell	Postnatal human adrenal gland, single-cell-sequenced	Vital status	SEQC	Alive	Comparator	0.04396	*	2.494	0.07193		log2
Postnatal human adrenal single cell	Postnatal human adrenal gland, single-cell-sequenced	Vital status	SEQC	Deceased	Adverse	0.2517		2.85	0.3806		log2
Canonical synchronized clock reference	Postnatal synchronized adrenal reference subtype	Age group	Kocak	Age ≥18 months	Adverse						Combat correction for MYCN status
Canonical synchronized clock reference	Postnatal synchronized adrenal reference subtype	Age group	Kocak	Age <18 months	Comparator						Combat correction for MYCN status
Canonical synchronized clock reference	Postnatal synchronized adrenal reference subtype	Age group	SEQC	Age ≥18 months	Adverse						Combat correction for MYCN status
Canonical synchronized clock reference	Postnatal synchronized adrenal reference subtype	Age group	SEQC	Age <18 months	Comparator						Combat correction for MYCN status
Canonical synchronized clock reference	Postnatal synchronized adrenal reference subtype	INSS stage	Kocak	Stage 3	Stage	0.01399	*	4.649	0.01499	*	Combat correction for MYCN status
Canonical synchronized clock reference	Postnatal synchronized adrenal reference subtype	INSS stage	Kocak	Stage 2	Stage	0.03497	*	4.788	0.04296	*	Combat correction for MYCN status
Canonical synchronized clock reference	Postnatal synchronized adrenal reference subtype	INSS stage	Kocak	Stage 4	Stage/adverse	0.06793		4.862	0.08192		Combat correction for MYCN status
Canonical synchronized clock reference	Postnatal synchronized adrenal reference subtype	INSS stage	Kocak	Stage 1	Stage/comparator	0.0999		4.9	0.1229		Combat correction for MYCN status
Canonical synchronized clock reference	Postnatal synchronized adrenal reference subtype	INSS stage	Kocak	Stage 4S	Stage	0.1239		4.946	0.1359		Combat correction for MYCN status
Canonical synchronized clock reference	Postnatal synchronized adrenal reference subtype	INSS stage	SEQC	Stage 4S	Stage	0.06294		4.883	0.07692		Combat correction for MYCN status
Canonical synchronized clock reference	Postnatal synchronized adrenal reference subtype	INSS stage	SEQC	Stage 3	Stage	0.1049		4.933	0.1289		Combat correction for MYCN status
Canonical synchronized clock reference	Postnatal synchronized adrenal reference subtype	INSS stage	SEQC	Stage 2	Stage	0.1069		4.958	0.1379		Combat correction for MYCN status
Canonical synchronized clock reference	Postnatal synchronized adrenal reference subtype	INSS stage	SEQC	Stage 4	Stage/adverse	0.1788		5.033	0.2338		Combat correction for MYCN status
Canonical synchronized clock reference	Postnatal synchronized adrenal reference subtype	INSS stage	SEQC	Stage 1	Stage/comparator	0.3047		5.095	0.3706		Combat correction for MYCN status
Canonical synchronized clock reference	Postnatal synchronized adrenal reference subtype	MYCN status	Kocak	amplified	Adverse	0.01698	*	4.703	0.02198	*	Combat correction for MYCN status
Canonical synchronized clock reference	Postnatal synchronized adrenal reference subtype	MYCN status	Kocak	not amplified	Comparator	0.05694		4.851	0.08492		Combat correction for MYCN status
Canonical synchronized clock reference	Postnatal synchronized adrenal reference subtype	MYCN status	SEQC	amplified	Adverse	0.04396	*	4.856	0.06593		Combat correction for MYCN status
Canonical synchronized clock reference	Postnatal synchronized adrenal reference subtype	MYCN status	SEQC	not amplified	Comparator	0.2188		5.039	0.3117		Combat correction for MYCN status
Canonical synchronized clock reference	Postnatal synchronized adrenal reference subtype	Risk group	Kocak	Low-risk	Comparator	0.06693		4.82	0.05295		Combat correction for MYCN status
Canonical synchronized clock reference	Postnatal synchronized adrenal reference subtype	Risk group	Kocak	High-risk	Adverse	0.05794		4.825	0.05894		Combat correction for MYCN status
Canonical synchronized clock reference	Postnatal synchronized adrenal reference subtype	Risk group	SEQC	High-risk	Adverse	0.1708		5	0.1858		Combat correction for MYCN status
Canonical synchronized clock reference	Postnatal synchronized adrenal reference subtype	Risk group	SEQC	Low-risk	Comparator	0.2068		5	0.2358		Combat correction for MYCN status
Canonical synchronized clock reference	Postnatal synchronized adrenal reference subtype	Vital status	Kocak	Deceased	Adverse	0.04795	*	4.791	0.04096	*	Combat correction for MYCN status
Canonical synchronized clock reference	Postnatal synchronized adrenal reference subtype	Vital status	Kocak	Alive	Comparator	0.2557		5.005	0.2997		Combat correction for MYCN status
Canonical synchronized clock reference	Postnatal synchronized adrenal reference subtype	Vital status	SEQC	Deceased	Adverse	0.1089		4.942	0.1279		Combat correction for MYCN status
Canonical synchronized clock reference	Postnatal synchronized adrenal reference subtype	Vital status	SEQC	Alive	Comparator	0.2238		5.012	0.2717		Combat correction for MYCN status
Canonical synchronized clock reference	Postnatal synchronized circadian reference	Age group	Kocak	Age ≥18 months	Adverse						Combat correction for MYCN status
Canonical synchronized clock reference	Postnatal synchronized circadian reference	Age group	Kocak	Age <18 months	Comparator						Combat correction for MYCN status
Canonical synchronized clock reference	Postnatal synchronized circadian reference	Age group	SEQC	Age ≥18 months	Adverse						Combat correction for MYCN status
Canonical synchronized clock reference	Postnatal synchronized circadian reference	Age group	SEQC	Age <18 months	Comparator						Combat correction for MYCN status
Canonical synchronized clock reference	Postnatal synchronized circadian reference	INSS stage	Kocak	Stage 3	Stage	0.01199	*	4.753	0.01299	*	Combat correction for MYCN status
Canonical synchronized clock reference	Postnatal synchronized circadian reference	INSS stage	Kocak	Stage 2	Stage	0.01898	*	4.828	0.01798	*	Combat correction for MYCN status
Canonical synchronized clock reference	Postnatal synchronized circadian reference	INSS stage	Kocak	Stage 1	Stage/comparator	0.03197	*	4.883	0.02697	*	Combat correction for MYCN status
Canonical synchronized clock reference	Postnatal synchronized circadian reference	INSS stage	Kocak	Stage 4	Stage/adverse	0.04795	*	4.991	0.05894		Combat correction for MYCN status
Canonical synchronized clock reference	Postnatal synchronized circadian reference	INSS stage	Kocak	Stage 4S	Stage	0.1439		5.155	0.1698		Combat correction for MYCN status
Canonical synchronized clock reference	Postnatal synchronized circadian reference	INSS stage	SEQC	Stage 4S	Stage	0.008991	**	4.661	0.005994	**	Combat correction for MYCN status
Canonical synchronized clock reference	Postnatal synchronized circadian reference	INSS stage	SEQC	Stage 2	Stage	0.01598	*	4.773	0.00999	**	Combat correction for MYCN status
Canonical synchronized clock reference	Postnatal synchronized circadian reference	INSS stage	SEQC	Stage 3	Stage	0.03596	*	4.951	0.04196	*	Combat correction for MYCN status
Canonical synchronized clock reference	Postnatal synchronized circadian reference	INSS stage	SEQC	Stage 1	Stage/comparator	0.04496	*	4.958	0.04695	*	Combat correction for MYCN status
Canonical synchronized clock reference	Postnatal synchronized circadian reference	INSS stage	SEQC	Stage 4	Stage/adverse	0.03796	*	4.971	0.05594		Combat correction for MYCN status
Canonical synchronized clock reference	Postnatal synchronized circadian reference	MYCN status	Kocak	not amplified	Comparator	0.02398	*	4.873	0.02098	*	Combat correction for MYCN status
Canonical synchronized clock reference	Postnatal synchronized circadian reference	MYCN status	Kocak	amplified	Adverse	0.1169		5.128	0.1688		Combat correction for MYCN status
Canonical synchronized clock reference	Postnatal synchronized circadian reference	MYCN status	SEQC	not amplified	Comparator	0.02697	*	4.875	0.01898	*	Combat correction for MYCN status
Canonical synchronized clock reference	Postnatal synchronized circadian reference	MYCN status	SEQC	amplified	Adverse	0.06094		5.027	0.07792		Combat correction for MYCN status
Canonical synchronized clock reference	Postnatal synchronized circadian reference	Risk group	Kocak	Low-risk	Comparator	0.02597	*	4.848	0.01598	*	Combat correction for MYCN status
Canonical synchronized clock reference	Postnatal synchronized circadian reference	Risk group	Kocak	High-risk	Adverse	0.06094		4.988	0.05395		Combat correction for MYCN status
Canonical synchronized clock reference	Postnatal synchronized circadian reference	Risk group	SEQC	Low-risk	Comparator	0.01598	*	4.83	0.01898	*	Combat correction for MYCN status
Canonical synchronized clock reference	Postnatal synchronized circadian reference	Risk group	SEQC	High-risk	Adverse	0.05095		4.963	0.05195		Combat correction for MYCN status
Canonical synchronized clock reference	Postnatal synchronized circadian reference	Vital status	Kocak	Deceased	Adverse	0.05095		4.98	0.04995	*	Combat correction for MYCN status
Canonical synchronized clock reference	Postnatal synchronized circadian reference	Vital status	Kocak	Alive	Comparator	0.05495		4.975	0.05395		Combat correction for MYCN status
Canonical synchronized clock reference	Postnatal synchronized circadian reference	Vital status	SEQC	Alive	Comparator	0.01898	*	4.86	0.01898	*	Combat correction for MYCN status
Canonical synchronized clock reference	Postnatal synchronized circadian reference	Vital status	SEQC	Deceased	Adverse	0.05195		5.003	0.05295		Combat correction for MYCN status
Foetal human adrenal single cell	Foetal human adrenal gland, single-cell-sequenced	Age group	Kocak	Age ≥18 months	Adverse						Combat correction for MYCN status
Foetal human adrenal single cell	Foetal human adrenal gland, single-cell-sequenced	Age group	Kocak	Age <18 months	Comparator						Combat correction for MYCN status
Foetal human adrenal single cell	Foetal human adrenal gland, single-cell-sequenced	Age group	SEQC	Age ≥18 months	Adverse						Combat correction for MYCN status
Foetal human adrenal single cell	Foetal human adrenal gland, single-cell-sequenced	Age group	SEQC	Age <18 months	Comparator						Combat correction for MYCN status
Foetal human adrenal single cell	Foetal human adrenal gland, single-cell-sequenced	INSS stage	Kocak	Stage 4S	Stage	0.2917		1.608	0.5604		Combat correction for MYCN status
Foetal human adrenal single cell	Foetal human adrenal gland, single-cell-sequenced	INSS stage	Kocak	Stage 2	Stage	0.2517		1.619	0.5974		Combat correction for MYCN status
Foetal human adrenal single cell	Foetal human adrenal gland, single-cell-sequenced	INSS stage	Kocak	Stage 1	Stage/comparator	0.3796		1.484	0.6683		Combat correction for MYCN status
Foetal human adrenal single cell	Foetal human adrenal gland, single-cell-sequenced	INSS stage	Kocak	Stage 3	Stage	0.4376		1.761	0.7313		Combat correction for MYCN status
Foetal human adrenal single cell	Foetal human adrenal gland, single-cell-sequenced	INSS stage	Kocak	Stage 4	Stage/adverse	0.5045		1.661	0.7662		Combat correction for MYCN status
Foetal human adrenal single cell	Foetal human adrenal gland, single-cell-sequenced	INSS stage	SEQC	Stage 4S	Stage	0.2058		1.736	0.4555		Combat correction for MYCN status
Foetal human adrenal single cell	Foetal human adrenal gland, single-cell-sequenced	INSS stage	SEQC	Stage 4	Stage/adverse	0.4196		1.611	0.6044		Combat correction for MYCN status
Foetal human adrenal single cell	Foetal human adrenal gland, single-cell-sequenced	INSS stage	SEQC	Stage 3	Stage	0.4246		1.64	0.6633		Combat correction for MYCN status
Foetal human adrenal single cell	Foetal human adrenal gland, single-cell-sequenced	INSS stage	SEQC	Stage 2	Stage	0.4965		1.768	0.8102		Combat correction for MYCN status
Foetal human adrenal single cell	Foetal human adrenal gland, single-cell-sequenced	INSS stage	SEQC	Stage 1	Stage/comparator	0.8751		1.886	0.9451		Combat correction for MYCN status
Foetal human adrenal single cell	Foetal human adrenal gland, single-cell-sequenced	MYCN status	Kocak	amplified	Adverse	0.4256		1.641	0.6334		Combat correction for MYCN status
Foetal human adrenal single cell	Foetal human adrenal gland, single-cell-sequenced	MYCN status	Kocak	not amplified	Comparator	0.3736		1.488	0.7023		Combat correction for MYCN status
Foetal human adrenal single cell	Foetal human adrenal gland, single-cell-sequenced	MYCN status	SEQC	amplified	Adverse	0.2198		1.537	0.4346		Combat correction for MYCN status
Foetal human adrenal single cell	Foetal human adrenal gland, single-cell-sequenced	MYCN status	SEQC	not amplified	Comparator	0.5914		1.633	0.8382		Combat correction for MYCN status
Foetal human adrenal single cell	Foetal human adrenal gland, single-cell-sequenced	Risk group	Kocak	High-risk	Adverse	0.3906		1.568	0.6963		Combat correction for MYCN status
Foetal human adrenal single cell	Foetal human adrenal gland, single-cell-sequenced	Risk group	Kocak	Low-risk	Comparator	0.4026		1.498	0.7782		Combat correction for MYCN status
Foetal human adrenal single cell	Foetal human adrenal gland, single-cell-sequenced	Risk group	SEQC	High-risk	Adverse	0.3636		1.566	0.5564		Combat correction for MYCN status
Foetal human adrenal single cell	Foetal human adrenal gland, single-cell-sequenced	Risk group	SEQC	Low-risk	Comparator	0.7732		1.687	0.9361		Combat correction for MYCN status
Foetal human adrenal single cell	Foetal human adrenal gland, single-cell-sequenced	Vital status	Kocak	Deceased	Adverse	0.4705		1.595	0.6923		Combat correction for MYCN status
Foetal human adrenal single cell	Foetal human adrenal gland, single-cell-sequenced	Vital status	Kocak	Alive	Comparator	0.4625		1.422	0.7213		Combat correction for MYCN status
Foetal human adrenal single cell	Foetal human adrenal gland, single-cell-sequenced	Vital status	SEQC	Deceased	Adverse	0.6134		1.694	0.7293		Combat correction for MYCN status
Foetal human adrenal single cell	Foetal human adrenal gland, single-cell-sequenced	Vital status	SEQC	Alive	Comparator	0.6334		1.565	0.8172		Combat correction for MYCN status
Human adrenal contextual reference	Postnatal non-synchronized human adrenal gland	Age group	Kocak	Age ≥18 months	Adverse						Combat correction for MYCN status
Human adrenal contextual reference	Postnatal non-synchronized human adrenal gland	Age group	Kocak	Age <18 months	Comparator						Combat correction for MYCN status
Human adrenal contextual reference	Postnatal non-synchronized human adrenal gland	Age group	SEQC	Age ≥18 months	Adverse						Combat correction for MYCN status
Human adrenal contextual reference	Postnatal non-synchronized human adrenal gland	Age group	SEQC	Age <18 months	Comparator						Combat correction for MYCN status
Human adrenal contextual reference	Postnatal non-synchronized human adrenal gland	INSS stage	Kocak	Stage 2	Stage	0.000999	***	2.757	0.000999	***	Combat correction for MYCN status
Human adrenal contextual reference	Postnatal non-synchronized human adrenal gland	INSS stage	Kocak	Stage 1	Stage/comparator	0.002997	**	2.826	0.000999	***	Combat correction for MYCN status
Human adrenal contextual reference	Postnatal non-synchronized human adrenal gland	INSS stage	Kocak	Stage 3	Stage	0.003996	**	2.843	0.001998	**	Combat correction for MYCN status
Human adrenal contextual reference	Postnatal non-synchronized human adrenal gland	INSS stage	Kocak	Stage 4	Stage/adverse	0.01898	*	3.055	0.02098	*	Combat correction for MYCN status
Human adrenal contextual reference	Postnatal non-synchronized human adrenal gland	INSS stage	Kocak	Stage 4S	Stage	0.03297	*	3.152	0.05395		Combat correction for MYCN status
Human adrenal contextual reference	Postnatal non-synchronized human adrenal gland	INSS stage	SEQC	Stage 2	Stage	0.000999	***	2.629	0.000999	***	Combat correction for MYCN status
Human adrenal contextual reference	Postnatal non-synchronized human adrenal gland	INSS stage	SEQC	Stage 1	Stage/comparator	0.001998	**	2.598	0.000999	***	Combat correction for MYCN status
Human adrenal contextual reference	Postnatal non-synchronized human adrenal gland	INSS stage	SEQC	Stage 3	Stage	0.001998	**	2.754	0.001998	**	Combat correction for MYCN status
Human adrenal contextual reference	Postnatal non-synchronized human adrenal gland	INSS stage	SEQC	Stage 4S	Stage	0.002997	**	2.841	0.001998	**	Combat correction for MYCN status
Human adrenal contextual reference	Postnatal non-synchronized human adrenal gland	INSS stage	SEQC	Stage 4	Stage/adverse	0.004995	**	2.798	0.006993	**	Combat correction for MYCN status
Human adrenal contextual reference	Postnatal non-synchronized human adrenal gland	MYCN status	Kocak	not amplified	Comparator	0.002997	**	2.793	0.001998	**	Combat correction for MYCN status
Human adrenal contextual reference	Postnatal non-synchronized human adrenal gland	MYCN status	Kocak	amplified	Adverse	0.1239		3.31	0.1768		Combat correction for MYCN status
Human adrenal contextual reference	Postnatal non-synchronized human adrenal gland	MYCN status	SEQC	not amplified	Comparator	0.000999	***	2.665	0.000999	***	Combat correction for MYCN status
Human adrenal contextual reference	Postnatal non-synchronized human adrenal gland	MYCN status	SEQC	amplified	Adverse	0.004995	**	2.881	0.007992	**	Combat correction for MYCN status
Human adrenal contextual reference	Postnatal non-synchronized human adrenal gland	Risk group	Kocak	Low-risk	Comparator	0.000999	***	2.777	0.000999	***	Combat correction for MYCN status
Human adrenal contextual reference	Postnatal non-synchronized human adrenal gland	Risk group	Kocak	High-risk	Adverse	0.01798	*	3.044	0.01798	*	Combat correction for MYCN status
Human adrenal contextual reference	Postnatal non-synchronized human adrenal gland	Risk group	SEQC	Low-risk	Comparator	0.000999	***	2.609	0.001998	**	Combat correction for MYCN status
Human adrenal contextual reference	Postnatal non-synchronized human adrenal gland	Risk group	SEQC	High-risk	Adverse	0.005994	**	2.801	0.003996	**	Combat correction for MYCN status
Human adrenal contextual reference	Postnatal non-synchronized human adrenal gland	Vital status	Kocak	Alive	Comparator	0.002997	**	2.844	0.003996	**	Combat correction for MYCN status
Human adrenal contextual reference	Postnatal non-synchronized human adrenal gland	Vital status	Kocak	Deceased	Adverse	0.01698	*	3.066	0.01998	*	Combat correction for MYCN status
Human adrenal contextual reference	Postnatal non-synchronized human adrenal gland	Vital status	SEQC	Alive	Comparator	0.000999	***	2.637	0.001998	**	Combat correction for MYCN status
Human adrenal contextual reference	Postnatal non-synchronized human adrenal gland	Vital status	SEQC	Deceased	Adverse	0.002997	**	2.86	0.003996	**	Combat correction for MYCN status
Postnatal human adrenal single cell	Postnatal human adrenal gland, single-cell-sequenced	Age group	Kocak	Age ≥18 months	Adverse						Combat correction for MYCN status
Postnatal human adrenal single cell	Postnatal human adrenal gland, single-cell-sequenced	Age group	Kocak	Age <18 months	Comparator						Combat correction for MYCN status
Postnatal human adrenal single cell	Postnatal human adrenal gland, single-cell-sequenced	Age group	SEQC	Age ≥18 months	Adverse						Combat correction for MYCN status
Postnatal human adrenal single cell	Postnatal human adrenal gland, single-cell-sequenced	Age group	SEQC	Age <18 months	Comparator						Combat correction for MYCN status
Postnatal human adrenal single cell	Postnatal human adrenal gland, single-cell-sequenced	INSS stage	Kocak	Stage 1	Stage/comparator	0.007992	**	2.383	0.01399	*	Combat correction for MYCN status
Postnatal human adrenal single cell	Postnatal human adrenal gland, single-cell-sequenced	INSS stage	Kocak	Stage 4S	Stage	0.01798	*	2.448	0.02098	*	Combat correction for MYCN status
Postnatal human adrenal single cell	Postnatal human adrenal gland, single-cell-sequenced	INSS stage	Kocak	Stage 2	Stage	0.03397	*	2.549	0.07193		Combat correction for MYCN status
Postnatal human adrenal single cell	Postnatal human adrenal gland, single-cell-sequenced	INSS stage	Kocak	Stage 3	Stage	0.07892		2.688	0.1249		Combat correction for MYCN status
Postnatal human adrenal single cell	Postnatal human adrenal gland, single-cell-sequenced	INSS stage	Kocak	Stage 4	Stage/adverse	0.1479		2.732	0.2597		Combat correction for MYCN status
Postnatal human adrenal single cell	Postnatal human adrenal gland, single-cell-sequenced	INSS stage	SEQC	Stage 3	Stage	0.008991	**	2.285	0.006993	**	Combat correction for MYCN status
Postnatal human adrenal single cell	Postnatal human adrenal gland, single-cell-sequenced	INSS stage	SEQC	Stage 1	Stage/comparator	0.01998	*	2.399	0.02597	*	Combat correction for MYCN status
Postnatal human adrenal single cell	Postnatal human adrenal gland, single-cell-sequenced	INSS stage	SEQC	Stage 4	Stage/adverse	0.04196	*	2.504	0.05195		Combat correction for MYCN status
Postnatal human adrenal single cell	Postnatal human adrenal gland, single-cell-sequenced	INSS stage	SEQC	Stage 4S	Stage	0.05994		2.646	0.08492		Combat correction for MYCN status
Postnatal human adrenal single cell	Postnatal human adrenal gland, single-cell-sequenced	INSS stage	SEQC	Stage 2	Stage	0.03896	*	2.579	0.08891		Combat correction for MYCN status
Postnatal human adrenal single cell	Postnatal human adrenal gland, single-cell-sequenced	MYCN status	Kocak	not amplified	Comparator	0.02398	*	2.403	0.01898	*	Combat correction for MYCN status
Postnatal human adrenal single cell	Postnatal human adrenal gland, single-cell-sequenced	MYCN status	Kocak	amplified	Adverse	0.4036		2.915	0.5574		Combat correction for MYCN status
Postnatal human adrenal single cell	Postnatal human adrenal gland, single-cell-sequenced	MYCN status	SEQC	not amplified	Comparator	0.01998	*	2.359	0.01998	*	Combat correction for MYCN status
Postnatal human adrenal single cell	Postnatal human adrenal gland, single-cell-sequenced	MYCN status	SEQC	amplified	Adverse	0.1439		2.643	0.1728		Combat correction for MYCN status
Postnatal human adrenal single cell	Postnatal human adrenal gland, single-cell-sequenced	Risk group	Kocak	Low-risk	Comparator	0.00999	**	2.392	0.03497	*	Combat correction for MYCN status
Postnatal human adrenal single cell	Postnatal human adrenal gland, single-cell-sequenced	Risk group	Kocak	High-risk	Adverse	0.1419		2.701	0.2328		Combat correction for MYCN status
Postnatal human adrenal single cell	Postnatal human adrenal gland, single-cell-sequenced	Risk group	SEQC	Low-risk	Comparator	0.01698	*	2.37	0.02098	*	Combat correction for MYCN status
Postnatal human adrenal single cell	Postnatal human adrenal gland, single-cell-sequenced	Risk group	SEQC	High-risk	Adverse	0.05195		2.5	0.05295		Combat correction for MYCN status
Postnatal human adrenal single cell	Postnatal human adrenal gland, single-cell-sequenced	Vital status	Kocak	Alive	Comparator	0.003996	**	2.182	0.001998	**	Combat correction for MYCN status
Postnatal human adrenal single cell	Postnatal human adrenal gland, single-cell-sequenced	Vital status	Kocak	Deceased	Adverse	0.3147		2.835	0.4525		Combat correction for MYCN status
Postnatal human adrenal single cell	Postnatal human adrenal gland, single-cell-sequenced	Vital status	SEQC	Alive	Comparator	0.01399	*	2.317	0.01798	*	Combat correction for MYCN status
Postnatal human adrenal single cell	Postnatal human adrenal gland, single-cell-sequenced	Vital status	SEQC	Deceased	Adverse	0.1818		2.687	0.2058		Combat correction for MYCN status
