## Supplementary Table 2 for "Circadian gene-network distortion in high-risk neuroblastoma across multiple biological reference contexts"

### Sheet: Sheet1
Reference classes	Reference subtypes	Clinical variable	Comparison label	Cohort	Group A	Group B	Group A size (n)	Group B size (n)	CCD Group A	CCD Group B	Delta CCD	Delta direction	Bootstrap CI low	Bootstrap CI high	Cohort one-sided p Group A > Group B	Cohort two-sided p Group A > Group B	Cross cohort metanalysis p two-sided	Cross cohort metanalysis q (BH) two-sided	Cross cohort metanalysis q (BH) two-sided significance	Condition
Canonical synchronized clock reference	Postnatal synchronized adrenal reference subtype	Age group	≥18 months vs. <18 months	Kocak	≥18 months	<18 months	235	414	4.852	4.938	-0.08564	Group A < Group B	-0.2623	0.1082	0.8502	0.3757	0.6572	0.6572		log2
Canonical synchronized clock reference	Postnatal synchronized adrenal reference subtype	Age group	≥18 months vs. <18 months	SEQC	≥18 months	<18 months	193	305	5.208	5.065	0.1423	Group A > Group B	-0.03597	0.3348	0.06839	0.1094	0.6572	0.6572		log2
Canonical synchronized clock reference	Postnatal synchronized adrenal reference subtype	INSS stage	4 vs. 1	Kocak	4	1	214	153	4.905	4.924	-0.01823	Group A < Group B	-0.287	0.2164	0.5299	0.8798	0.5045	0.6572		log2
Canonical synchronized clock reference	Postnatal synchronized adrenal reference subtype	INSS stage	4 vs. 1	SEQC	4	1	183	121	5.236	5.107	0.1288	Group A > Group B	-0.128	0.3587	0.1018	0.2466	0.5045	0.6572		log2
Canonical synchronized clock reference	Postnatal synchronized adrenal reference subtype	MYCN status	amplified vs. not amplified	Kocak	amplified	not amplified	93	550	4.703	4.851	-0.1481	Group A < Group B	-0.4012	0.2007	0.9428	0.3153	0.1227	0.30675		log2
Canonical synchronized clock reference	Postnatal synchronized adrenal reference subtype	MYCN status	amplified vs. not amplified	SEQC	amplified	not amplified	92	401	4.856	5.039	-0.1839	Group A < Group B	-0.4199	0.1663	0.9836	0.1282	0.1227	0.30675		log2
Canonical synchronized clock reference	Postnatal synchronized adrenal reference subtype	Vital status	deceased vs. alive	Kocak	deceased	alive	91	385	4.911	5.034	-0.1228	Group A < Group B	-0.3829	0.2128	0.9104	0.3825	0.5289	0.6572		log2
Canonical synchronized clock reference	Postnatal synchronized adrenal reference subtype	Vital status	deceased vs. alive	SEQC	deceased	alive	105	393	5.09	5.105	-0.01564	Group A < Group B	-0.2114	0.2611	0.6951	0.893	0.5289	0.6572		log2
Canonical synchronized clock reference	Postnatal synchronized adrenal reference subtype	Risk group	high- vs. low-risk	Kocak	high-risk	low-risk	242	407	4.927	4.825	0.1026	Group A > Group B	-0.07986	0.2958	0.169	0.2857	0.01165	0.05825		log2
Canonical synchronized clock reference	Postnatal synchronized adrenal reference subtype	Risk group	high- vs. low-risk	SEQC	high-risk	low-risk	210	288	5.225	4.998	0.2267	Group A > Group B	0.03962	0.4098	0.005399	0.006999	0.01165	0.05825		log2
Canonical synchronized clock reference	Postnatal synchronized circadian reference	Age group	≥18 months vs. <18 months	Kocak	≥18 months	<18 months	235	414	4.939	5.085	-0.1465	Group A < Group B	-0.3311	0.06669	0.9346	0.1666	0.8502	0.8502		log2
Canonical synchronized clock reference	Postnatal synchronized circadian reference	Age group	≥18 months vs. <18 months	SEQC	≥18 months	<18 months	193	305	5.145	4.936	0.2093	Group A > Group B	-0.006684	0.4312	0.04719	0.06979	0.8502	0.8502		log2
Canonical synchronized clock reference	Postnatal synchronized circadian reference	INSS stage	4 vs. 1	Kocak	4	1	214	153	5.116	4.9	0.2153	Group A > Group B	-0.06957	0.4632	0.04359	0.1018	0.01206	0.03015	*	log2
Canonical synchronized clock reference	Postnatal synchronized circadian reference	INSS stage	4 vs. 1	SEQC	4	1	183	121	5.234	4.958	0.2763	Group A > Group B	-0.01685	0.5269	0.0188	0.04519	0.01206	0.03015	*	log2
Canonical synchronized clock reference	Postnatal synchronized circadian reference	MYCN status	amplified vs. not amplified	Kocak	amplified	not amplified	93	550	5.128	4.873	0.2546	Group A > Group B	0.008752	0.5994	0.09218	0.1134	0.06225	0.0778125		log2
Canonical synchronized clock reference	Postnatal synchronized circadian reference	MYCN status	amplified vs. not amplified	SEQC	amplified	not amplified	92	401	5.027	4.875	0.1521	Group A > Group B	-0.09992	0.4969	0.238	0.3161	0.06225	0.0778125		log2
Canonical synchronized clock reference	Postnatal synchronized circadian reference	Vital status	deceased vs. alive	Kocak	deceased	alive	91	385	5.119	5.016	0.1029	Group A > Group B	-0.1464	0.4364	0.3657	0.5043	0.03757	0.0626167		log2
Canonical synchronized clock reference	Postnatal synchronized circadian reference	Vital status	deceased vs. alive	SEQC	deceased	alive	105	393	5.232	4.95	0.2813	Group A > Group B	0.0676	0.5653	0.03299	0.04219	0.03757	0.0626167		log2
Canonical synchronized clock reference	Postnatal synchronized circadian reference	Risk group	high- vs. low-risk	Kocak	high-risk	low-risk	242	407	5.145	4.854	0.2912	Group A > Group B	0.09308	0.506	0.002999	0.005599	5.76e-06	2.88e-05	***	log2
Canonical synchronized clock reference	Postnatal synchronized circadian reference	Risk group	high- vs. low-risk	SEQC	high-risk	low-risk	210	288	5.244	4.822	0.4214	Group A > Group B	0.1978	0.6425	0.0002	0.0003999	5.76e-06	2.88e-05	***	log2
Foetal human adrenal single cell	Foetal human adrenal gland, single-cell-sequenced	Age group	≥18 months vs. <18 months	Kocak	≥18 months	<18 months	235	414	1.795	1.382	0.4131	Group A > Group B	0.182	0.6981	0.0024	0.0024	8.75e-07	4.375e-06	***	log2
Foetal human adrenal single cell	Foetal human adrenal gland, single-cell-sequenced	Age group	≥18 months vs. <18 months	SEQC	≥18 months	<18 months	193	305	2.059	1.553	0.5057	Group A > Group B	0.2377	0.7701	0.0003999	0.0003999	8.75e-07	4.375e-06	***	log2
Foetal human adrenal single cell	Foetal human adrenal gland, single-cell-sequenced	INSS stage	4 vs. 1	Kocak	4	1	214	153	1.763	1.458	0.3052	Group A > Group B	-0.04506	0.5502	0.008798	0.03919	0.08304	0.1038		log2
Foetal human adrenal single cell	Foetal human adrenal gland, single-cell-sequenced	INSS stage	4 vs. 1	SEQC	4	1	183	121	1.93	1.868	0.06246	Group A > Group B	-0.3559	0.3707	0.3023	0.7467	0.08304	0.1038		log2
Foetal human adrenal single cell	Foetal human adrenal gland, single-cell-sequenced	MYCN status	amplified vs. not amplified	Kocak	amplified	not amplified	93	550	1.641	1.488	0.1533	Group A > Group B	-0.07205	0.8012	0.5415	0.5555	0.7956	0.7956		log2
Foetal human adrenal single cell	Foetal human adrenal gland, single-cell-sequenced	MYCN status	amplified vs. not amplified	SEQC	amplified	not amplified	92	401	1.537	1.633	-0.09564	Group A < Group B	-0.1879	0.3386	0.9146	0.6651	0.7956	0.7956		log2
Foetal human adrenal single cell	Foetal human adrenal gland, single-cell-sequenced	Vital status	deceased vs. alive	Kocak	deceased	alive	91	385	1.686	1.416	0.2698	Group A > Group B	0.1397	0.6745	0.2192	0.2198	0.04297	0.0716167		log2
Foetal human adrenal single cell	Foetal human adrenal gland, single-cell-sequenced	Vital status	deceased vs. alive	SEQC	deceased	alive	105	393	1.802	1.669	0.1323	Group A > Group B	-0.05039	0.5164	0.4513	0.5075	0.04297	0.0716167		log2
Foetal human adrenal single cell	Foetal human adrenal gland, single-cell-sequenced	Risk group	high- vs. low-risk	Kocak	high-risk	low-risk	242	407	1.736	1.494	0.2419	Group A > Group B	0.02725	0.4973	0.04919	0.05899	0.004351	0.0108775	*	log2
Foetal human adrenal single cell	Foetal human adrenal gland, single-cell-sequenced	Risk group	high- vs. low-risk	SEQC	high-risk	low-risk	210	288	1.925	1.671	0.254	Group A > Group B	0.01081	0.5008	0.04519	0.07179	0.004351	0.0108775	*	log2
Human adrenal contextual reference	Postnatal non-synchronized human adrenal gland	Age group	≥18 months vs. <18 months	Kocak	≥18 months	<18 months	235	414	3.028	3.034	-0.00587	Group A < Group B	-0.1923	0.2235	0.5887	0.9594	0.3051	0.3051		log2
Human adrenal contextual reference	Postnatal non-synchronized human adrenal gland	Age group	≥18 months vs. <18 months	SEQC	≥18 months	<18 months	193	305	3.013	2.843	0.1695	Group A > Group B	-0.03146	0.3925	0.1078	0.1616	0.3051	0.3051		log2
Human adrenal contextual reference	Postnatal non-synchronized human adrenal gland	INSS stage	4 vs. 1	Kocak	4	1	214	153	3.229	2.841	0.3885	Group A > Group B	0.09016	0.6276	0.0022	0.005399	3.16e-06	7.9e-06	***	log2
Human adrenal contextual reference	Postnatal non-synchronized human adrenal gland	INSS stage	4 vs. 1	SEQC	4	1	183	121	3.131	2.604	0.5269	Group A > Group B	0.1927	0.7402	0.0002	0.0003999	3.16e-06	7.9e-06	***	log2
Human adrenal contextual reference	Postnatal non-synchronized human adrenal gland	MYCN status	amplified vs. not amplified	Kocak	amplified	not amplified	93	550	3.31	2.793	0.5174	Group A > Group B	0.3046	0.9194	0.002	0.002	0.0009882	0.00123525	*	log2
Human adrenal contextual reference	Postnatal non-synchronized human adrenal gland	MYCN status	amplified vs. not amplified	SEQC	amplified	not amplified	92	401	2.881	2.665	0.2166	Group A > Group B	0.02222	0.606	0.199	0.22	0.0009882	0.00123525	*	log2
Human adrenal contextual reference	Postnatal non-synchronized human adrenal gland	Vital status	deceased vs. alive	Kocak	deceased	alive	91	385	3.231	2.895	0.3357	Group A > Group B	0.1302	0.7016	0.03979	0.04319	0.000935	0.00123525	*	log2
Human adrenal contextual reference	Postnatal non-synchronized human adrenal gland	Vital status	deceased vs. alive	SEQC	deceased	alive	105	393	3.115	2.777	0.3379	Group A > Group B	0.1407	0.6735	0.03179	0.03399	0.000935	0.00123525	*	log2
Human adrenal contextual reference	Postnatal non-synchronized human adrenal gland	Risk group	high- vs. low-risk	Kocak	high-risk	low-risk	242	407	3.274	2.781	0.4931	Group A > Group B	0.2889	0.7178	0.0002	0.0002	9.36e-12	4.68e-11	***	log2
Human adrenal contextual reference	Postnatal non-synchronized human adrenal gland	Risk group	high- vs. low-risk	SEQC	high-risk	low-risk	210	288	3.169	2.594	0.575	Group A > Group B	0.3574	0.7937	0.0002	0.0002	9.36e-12	4.68e-11	***	log2
Postnatal human adrenal single cell	Postnatal human adrenal gland, single-cell-sequenced	Age group	≥18 months vs. <18 months	Kocak	≥18 months	<18 months	235	414	2.817	2.406	0.4111	Group A > Group B	0.1766	0.6785	0.0018	0.002599	7.19e-06	1.19833e-05	***	log2
Postnatal human adrenal single cell	Postnatal human adrenal gland, single-cell-sequenced	Age group	≥18 months vs. <18 months	SEQC	≥18 months	<18 months	193	305	2.879	2.51	0.3683	Group A > Group B	0.1412	0.5989	0.002999	0.003599	7.19e-06	1.19833e-05	***	log2
Postnatal human adrenal single cell	Postnatal human adrenal gland, single-cell-sequenced	INSS stage	4 vs. 1	Kocak	4	1	214	153	2.84	2.378	0.4628	Group A > Group B	0.1386	0.7174	0.002799	0.005599	1.17e-05	1.4625e-05	***	log2
Postnatal human adrenal single cell	Postnatal human adrenal gland, single-cell-sequenced	INSS stage	4 vs. 1	SEQC	4	1	183	121	2.868	2.396	0.4721	Group A > Group B	0.1403	0.716	0.0018	0.005599	1.17e-05	1.4625e-05	***	log2
Postnatal human adrenal single cell	Postnatal human adrenal gland, single-cell-sequenced	MYCN status	amplified vs. not amplified	Kocak	amplified	not amplified	93	550	2.915	2.403	0.5123	Group A > Group B	0.2654	0.9906	0.0202	0.0202	0.001562	0.001562	*	log2
Postnatal human adrenal single cell	Postnatal human adrenal gland, single-cell-sequenced	MYCN status	amplified vs. not amplified	SEQC	amplified	not amplified	92	401	2.643	2.359	0.2833	Group A > Group B	0.07509	0.6877	0.1188	0.1292	0.001562	0.001562	*	log2
Postnatal human adrenal single cell	Postnatal human adrenal gland, single-cell-sequenced	Vital status	deceased vs. alive	Kocak	deceased	alive	91	385	2.92	2.199	0.7215	Group A > Group B	0.5153	1.083	0.0002	0.0002	8.59e-08	2.1475e-07	***	log2
Postnatal human adrenal single cell	Postnatal human adrenal gland, single-cell-sequenced	Vital status	deceased vs. alive	SEQC	deceased	alive	105	393	2.85	2.494	0.3556	Group A > Group B	0.1634	0.6868	0.03379	0.03579	8.59e-08	2.1475e-07	***	log2
Postnatal human adrenal single cell	Postnatal human adrenal gland, single-cell-sequenced	Risk group	high- vs. low-risk	Kocak	high-risk	low-risk	242	407	2.872	2.391	0.4805	Group A > Group B	0.2478	0.7227	0.0002	0.0002	2.41e-10	1.205e-09	***	log2
Postnatal human adrenal single cell	Postnatal human adrenal gland, single-cell-sequenced	Risk group	high- vs. low-risk	SEQC	high-risk	low-risk	210	288	2.892	2.361	0.5309	Group A > Group B	0.315	0.7341	0.0002	0.0002	2.41e-10	1.205e-09	***	log2
Canonical synchronized clock reference	Postnatal synchronized adrenal reference subtype	Age group	≥18 months vs. <18 months	Kocak	≥18 months	<18 months	232	411			-0.1657	Group A < Group B	-0.3326	0.04467	0.9668	0.09338	0.2406	0.401		Combat correction for MYCN status
Canonical synchronized clock reference	Postnatal synchronized adrenal reference subtype	Age group	≥18 months vs. <18 months	SEQC	≥18 months	<18 months	191	302			0.007601	Group A > Group B	-0.1762	0.2248	0.5239	0.9464	0.2406	0.401		Combat correction for MYCN status
Canonical synchronized clock reference	Postnatal synchronized adrenal reference subtype	INSS stage	4 vs. 1	Kocak	4	1	211	152	4.862	4.9	-0.0389	Group A < Group B	-0.3073	0.2171	0.5783	0.7712	0.5883	0.735375		Combat correction for MYCN status
Canonical synchronized clock reference	Postnatal synchronized adrenal reference subtype	INSS stage	4 vs. 1	SEQC	4	1	181	120	5.033	5.095	-0.06188	Group A < Group B	-0.3314	0.1693	0.6313	0.6169	0.5883	0.735375		Combat correction for MYCN status
Canonical synchronized clock reference	Postnatal synchronized adrenal reference subtype	MYCN status	amplified vs. not amplified	Kocak	amplified	not amplified	93	550	4.703	4.851	-0.1481	Group A < Group B	-0.4012	0.2007	0.9384	0.3315	0.1227	0.401		Combat correction for MYCN status
Canonical synchronized clock reference	Postnatal synchronized adrenal reference subtype	MYCN status	amplified vs. not amplified	SEQC	amplified	not amplified	92	401	4.856	5.039	-0.1839	Group A < Group B	-0.4199	0.1663	0.9698	0.1804	0.1227	0.401		Combat correction for MYCN status
Canonical synchronized clock reference	Postnatal synchronized adrenal reference subtype	Vital status	deceased vs. alive	Kocak	deceased	alive	90	381	4.791	5.005	-0.2148	Group A < Group B	-0.4727	0.1443	0.9684	0.1568	0.2078	0.401		Combat correction for MYCN status
Canonical synchronized clock reference	Postnatal synchronized adrenal reference subtype	Vital status	deceased vs. alive	SEQC	deceased	alive	104	389	4.942	5.012	-0.06981	Group A < Group B	-0.2969	0.2159	0.8348	0.5961	0.2078	0.401		Combat correction for MYCN status
Canonical synchronized clock reference	Postnatal synchronized adrenal reference subtype	Risk group	high- vs. low-risk	Kocak	high-risk	low-risk	239	404	4.825	4.82	0.004828	Group A > Group B	-0.1978	0.2057	0.5303	0.9658	0.9756	0.9756		Combat correction for MYCN status
Canonical synchronized clock reference	Postnatal synchronized adrenal reference subtype	Risk group	high- vs. low-risk	SEQC	high-risk	low-risk	208	285	5	5	-0.0004675	Group A < Group B	-0.1849	0.2014	0.5425	0.9966	0.9756	0.9756		Combat correction for MYCN status
Canonical synchronized clock reference	Postnatal synchronized circadian reference	Age group	≥18 months vs. <18 months	Kocak	≥18 months	<18 months	232	411			-0.2521	Group A < Group B	-0.4524	-0.008465	0.9902	0.02579	0.3225	0.5375		Combat correction for MYCN status
Canonical synchronized clock reference	Postnatal synchronized circadian reference	Age group	≥18 months vs. <18 months	SEQC	≥18 months	<18 months	191	302			0.1278	Group A > Group B	-0.09621	0.3905	0.1842	0.3045	0.3225	0.5375		Combat correction for MYCN status
Canonical synchronized clock reference	Postnatal synchronized circadian reference	INSS stage	4 vs. 1	Kocak	4	1	211	152	4.991	4.883	0.1073	Group A > Group B	-0.1944	0.3736	0.1988	0.4621	0.5587	0.5587		Combat correction for MYCN status
Canonical synchronized clock reference	Postnatal synchronized circadian reference	INSS stage	4 vs. 1	SEQC	4	1	181	120	4.971	4.958	0.01314	Group A > Group B	-0.3197	0.2865	0.4095	0.931	0.5587	0.5587		Combat correction for MYCN status
Canonical synchronized clock reference	Postnatal synchronized circadian reference	MYCN status	amplified vs. not amplified	Kocak	amplified	not amplified	93	550	5.128	4.873	0.2546	Group A > Group B	0.008752	0.5994	0.1072	0.132	0.06225	0.2595		Combat correction for MYCN status
Canonical synchronized clock reference	Postnatal synchronized circadian reference	MYCN status	amplified vs. not amplified	SEQC	amplified	not amplified	92	401	5.027	4.875	0.1521	Group A > Group B	-0.09992	0.4969	0.2713	0.3595	0.06225	0.2595		Combat correction for MYCN status
Canonical synchronized clock reference	Postnatal synchronized circadian reference	Vital status	deceased vs. alive	Kocak	deceased	alive	90	381	4.98	4.975	0.004513	Group A > Group B	-0.2343	0.3719	0.6315	0.977	0.4512	0.5587		Combat correction for MYCN status
Canonical synchronized clock reference	Postnatal synchronized circadian reference	Vital status	deceased vs. alive	SEQC	deceased	alive	104	389	5.003	4.86	0.1431	Group A > Group B	-0.1048	0.4591	0.2753	0.3731	0.4512	0.5587		Combat correction for MYCN status
Canonical synchronized clock reference	Postnatal synchronized circadian reference	Risk group	high- vs. low-risk	Kocak	high-risk	low-risk	239	404	4.988	4.848	0.1401	Group A > Group B	-0.07603	0.3725	0.1268	0.2136	0.1038	0.2595		Combat correction for MYCN status
Canonical synchronized clock reference	Postnatal synchronized circadian reference	Risk group	high- vs. low-risk	SEQC	high-risk	low-risk	208	285	4.963	4.83	0.1323	Group A > Group B	-0.1058	0.379	0.1566	0.2811	0.1038	0.2595		Combat correction for MYCN status
Foetal human adrenal single cell	Foetal human adrenal gland, single-cell-sequenced	Age group	≥18 months vs. <18 months	Kocak	≥18 months	<18 months	232	411			0.3597	Group A > Group B	0.1122	0.6719	0.0128	0.0154	0.0007444	0.003722	*	Combat correction for MYCN status
Foetal human adrenal single cell	Foetal human adrenal gland, single-cell-sequenced	Age group	≥18 months vs. <18 months	SEQC	≥18 months	<18 months	191	302			0.3186	Group A > Group B	0.06732	0.6178	0.021	0.0242	0.0007444	0.003722	*	Combat correction for MYCN status
Foetal human adrenal single cell	Foetal human adrenal gland, single-cell-sequenced	INSS stage	4 vs. 1	Kocak	4	1	211	152	1.661	1.484	0.1768	Group A > Group B	-0.1973	0.4577	0.09258	0.2857	0.8325	0.8325		Combat correction for MYCN status
Foetal human adrenal single cell	Foetal human adrenal gland, single-cell-sequenced	INSS stage	4 vs. 1	SEQC	4	1	181	120	1.611	1.886	-0.2747	Group A < Group B	-0.6546	0.07722	0.8796	0.1542	0.8325	0.8325		Combat correction for MYCN status
Foetal human adrenal single cell	Foetal human adrenal gland, single-cell-sequenced	MYCN status	amplified vs. not amplified	Kocak	amplified	not amplified	93	550	1.641	1.488	0.1533	Group A > Group B	-0.07205	0.8012	0.5513	0.5727	0.7956	0.8325		Combat correction for MYCN status
Foetal human adrenal single cell	Foetal human adrenal gland, single-cell-sequenced	MYCN status	amplified vs. not amplified	SEQC	amplified	not amplified	92	401	1.537	1.633	-0.09564	Group A < Group B	-0.1879	0.3386	0.94	0.6869	0.7956	0.8325		Combat correction for MYCN status
Foetal human adrenal single cell	Foetal human adrenal gland, single-cell-sequenced	Vital status	deceased vs. alive	Kocak	deceased	alive	90	381	1.595	1.422	0.1727	Group A > Group B	0.03523	0.625	0.5219	0.5277	0.1579	0.39475		Combat correction for MYCN status
Foetal human adrenal single cell	Foetal human adrenal gland, single-cell-sequenced	Vital status	deceased vs. alive	SEQC	deceased	alive	104	389	1.694	1.565	0.1291	Group A > Group B	-0.03179	0.5485	0.5005	0.5477	0.1579	0.39475		Combat correction for MYCN status
Foetal human adrenal single cell	Foetal human adrenal gland, single-cell-sequenced	Risk group	high- vs. low-risk	Kocak	high-risk	low-risk	239	404	1.568	1.498	0.0704	Group A > Group B	-0.1746	0.3699	0.3851	0.6113	0.8056	0.8325		Combat correction for MYCN status
Foetal human adrenal single cell	Foetal human adrenal gland, single-cell-sequenced	Risk group	high- vs. low-risk	SEQC	high-risk	low-risk	208	285	1.566	1.687	-0.1202	Group A < Group B	-0.3744	0.1745	0.8504	0.3989	0.8056	0.8325		Combat correction for MYCN status
Human adrenal contextual reference	Postnatal non-synchronized human adrenal gland	Age group	≥18 months vs. <18 months	Kocak	≥18 months	<18 months	232	411			-0.1226	Group A < Group B	-0.3149	0.1305	0.911	0.2807	0.6345	0.6345		Combat correction for MYCN status
Human adrenal contextual reference	Postnatal non-synchronized human adrenal gland	Age group	≥18 months vs. <18 months	SEQC	≥18 months	<18 months	191	302			0.05257	Group A > Group B	-0.1551	0.3145	0.4015	0.6613	0.6345	0.6345		Combat correction for MYCN status
Human adrenal contextual reference	Postnatal non-synchronized human adrenal gland	INSS stage	4 vs. 1	Kocak	4	1	211	152	3.055	2.826	0.2285	Group A > Group B	-0.09166	0.4797	0.03819	0.1136	0.03583	0.0455375	*	Combat correction for MYCN status
Human adrenal contextual reference	Postnatal non-synchronized human adrenal gland	INSS stage	4 vs. 1	SEQC	4	1	181	120	2.798	2.598	0.2	Group A > Group B	-0.1324	0.4356	0.05039	0.1654	0.03583	0.0455375	*	Combat correction for MYCN status
Human adrenal contextual reference	Postnatal non-synchronized human adrenal gland	MYCN status	amplified vs. not amplified	Kocak	amplified	not amplified	93	550	3.31	2.793	0.5174	Group A > Group B	0.3046	0.9194	0.004199	0.004199	0.0009882	0.004941	*	Combat correction for MYCN status
Human adrenal contextual reference	Postnatal non-synchronized human adrenal gland	MYCN status	amplified vs. not amplified	SEQC	amplified	not amplified	92	401	2.881	2.665	0.2166	Group A > Group B	0.02222	0.606	0.2108	0.2242	0.0009882	0.004941	*	Combat correction for MYCN status
Human adrenal contextual reference	Postnatal non-synchronized human adrenal gland	Vital status	deceased vs. alive	Kocak	deceased	alive	90	381	3.066	2.844	0.2214	Group A > Group B	0.01696	0.6022	0.184	0.197	0.03643	0.0455375	*	Combat correction for MYCN status
Human adrenal contextual reference	Postnatal non-synchronized human adrenal gland	Vital status	deceased vs. alive	SEQC	deceased	alive	104	389	2.86	2.637	0.2234	Group A > Group B	-0.001763	0.5835	0.1628	0.176	0.03643	0.0455375	*	Combat correction for MYCN status
Human adrenal contextual reference	Postnatal non-synchronized human adrenal gland	Risk group	high- vs. low-risk	Kocak	high-risk	low-risk	239	404	3.044	2.777	0.2676	Group A > Group B	0.05538	0.5066	0.0146	0.0188	0.004733	0.0118325	*	Combat correction for MYCN status
Human adrenal contextual reference	Postnatal non-synchronized human adrenal gland	Risk group	high- vs. low-risk	SEQC	high-risk	low-risk	208	285	2.801	2.609	0.1914	Group A > Group B	-0.02378	0.4181	0.06099	0.09638	0.004733	0.0118325	*	Combat correction for MYCN status
Postnatal human adrenal single cell	Postnatal human adrenal gland, single-cell-sequenced	Age group	≥18 months vs. <18 months	Kocak	≥18 months	<18 months	232	411			0.3337	Group A > Group B	0.09875	0.6143	0.0124	0.0156	0.003974	0.00662333	*	Combat correction for MYCN status
Postnatal human adrenal single cell	Postnatal human adrenal gland, single-cell-sequenced	Age group	≥18 months vs. <18 months	SEQC	≥18 months	<18 months	191	302			0.1906	Group A > Group B	-0.01224	0.4331	0.07219	0.1054	0.003974	0.00662333	*	Combat correction for MYCN status
Postnatal human adrenal single cell	Postnatal human adrenal gland, single-cell-sequenced	INSS stage	4 vs. 1	Kocak	4	1	211	152	2.732	2.383	0.3491	Group A > Group B	0.01552	0.633	0.0114	0.03279	0.04925	0.04925	*	Combat correction for MYCN status
Postnatal human adrenal single cell	Postnatal human adrenal gland, single-cell-sequenced	INSS stage	4 vs. 1	SEQC	4	1	181	120	2.504	2.399	0.1049	Group A > Group B	-0.2129	0.3528	0.1822	0.5007	0.04925	0.04925	*	Combat correction for MYCN status
Postnatal human adrenal single cell	Postnatal human adrenal gland, single-cell-sequenced	MYCN status	amplified vs. not amplified	Kocak	amplified	not amplified	93	550	2.915	2.403	0.5123	Group A > Group B	0.2654	0.9906	0.0202	0.0202	0.001562	0.003905	*	Combat correction for MYCN status
Postnatal human adrenal single cell	Postnatal human adrenal gland, single-cell-sequenced	MYCN status	amplified vs. not amplified	SEQC	amplified	not amplified	92	401	2.643	2.359	0.2833	Group A > Group B	0.07509	0.6877	0.106	0.1096	0.001562	0.003905	*	Combat correction for MYCN status
Postnatal human adrenal single cell	Postnatal human adrenal gland, single-cell-sequenced	Vital status	deceased vs. alive	Kocak	deceased	alive	90	381	2.835	2.182	0.6527	Group A > Group B	0.459	1.011	0.0007998	0.0007998	1.63e-07	8.15e-07	***	Combat correction for MYCN status
Postnatal human adrenal single cell	Postnatal human adrenal gland, single-cell-sequenced	Vital status	deceased vs. alive	SEQC	deceased	alive	104	389	2.687	2.317	0.37	Group A > Group B	0.2043	0.7091	0.0194	0.02	1.63e-07	8.15e-07	***	Combat correction for MYCN status
Postnatal human adrenal single cell	Postnatal human adrenal gland, single-cell-sequenced	Risk group	high- vs. low-risk	Kocak	high-risk	low-risk	239	404	2.701	2.392	0.3089	Group A > Group B	0.07088	0.5638	0.0186	0.0248	0.01309	0.0163625	*	Combat correction for MYCN status
Postnatal human adrenal single cell	Postnatal human adrenal gland, single-cell-sequenced	Risk group	high- vs. low-risk	SEQC	high-risk	low-risk	208	285	2.5	2.37	0.1301	Group A > Group B	-0.08456	0.3618	0.1468	0.2454	0.01309	0.0163625	*	Combat correction for MYCN status
