## Supplementary Table 3 for "Circadian gene-network distortion in high-risk neuroblastoma across multiple biological reference contexts"

### Sheet: Sheet1
Gene	Cohort	Fitted model	Number of patients with complete information	Number of events	Number censored	Number of patients with incomplete information	Hazard ratio (HR)	Beta	Standard error (SE)	Confidence interval (CI) 95% low	Confidence interval (CI) 95% high	Cox p-value for gene expression	Proportional-hazards (PH) p-value for gene expression	Minimum proportional-hazards (PH) p-value across all model terms	Condition	Minimum proportional-hazards (PH) p-value across all model terms is the same as for only expression
ARNTL	SEQC	Univariable expression	498	105	393	0	0.61056	-0.493378	0.101092	0.500817	0.744352	1.05828e-06	0.123151	0.123151	log2	yes
ARNTL	SEQC	Adjusted A: expression + age group + MYCN status + INSS stage	493	104	389	5	1.20916	0.189924	0.120806	0.954229	1.53219	0.115918	0.230685	0.000249513	log2	no
ARNTL	SEQC	Adjusted B: expression + age group + risk group	498	105	393	0	0.850781	-0.161601	0.0921403	0.710211	1.01917	0.0794549	0.129087	3.99316e-05	log2	no
ARNTL	SEQC	Adjusted C: expression + age group + MYCN amplification status+ INSS stage + sex	493	104	389	5	1.24522	0.219314	0.122084	0.980231	1.58185	0.0724286	0.278694	0.0001182	log2	no
CLOCK	SEQC	Univariable expression	498	105	393	0	1.45154	0.372628	0.0880898	1.22137	1.72509	2.33596e-05	0.982627	0.982627	log2	yes
CLOCK	SEQC	Adjusted A: expression + age group + MYCN status + INSS stage	493	104	389	5	1.12341	0.116368	0.0929182	0.936366	1.34781	0.210437	0.696632	0.00017158	log2	no
CLOCK	SEQC	Adjusted B: expression + age group + risk group	498	105	393	0	1.04639	0.0453437	0.0913835	0.874796	1.25164	0.619759	0.978876	4.55579e-05	log2	no
CLOCK	SEQC	Adjusted C: expression + age group + MYCN amplification status+ INSS stage + sex	493	104	389	5	1.14989	0.139666	0.0920911	0.959993	1.37735	0.129366	0.735266	6.49625e-05	log2	no
CRY1	SEQC	Univariable expression	498	105	393	0	1.68386	0.521087	0.0814758	1.43533	1.97541	1.59918e-10	0.209787	0.209787	log2	yes
CRY1	SEQC	Adjusted A: expression + age group + MYCN status + INSS stage	493	104	389	5	1.30087	0.263033	0.0811018	1.10969	1.52499	0.00118176	0.736738	0.000320842	log2	no
CRY1	SEQC	Adjusted B: expression + age group + risk group	498	105	393	0	1.24267	0.217266	0.0794233	1.06354	1.45199	0.00622778	0.559536	6.6805e-05	log2	no
CRY1	SEQC	Adjusted C: expression + age group + MYCN amplification status+ INSS stage + sex	493	104	389	5	1.30065	0.262866	0.0812189	1.10925	1.52509	0.00120998	0.799563	0.000184481	log2	no
CRY2	SEQC	Univariable expression	498	105	393	0	0.42827	-0.848002	0.0994568	0.352419	0.520445	1.51054e-17	0.050481	0.050481	log2	yes
CRY2	SEQC	Adjusted A: expression + age group + MYCN status + INSS stage	493	104	389	5	0.756542	-0.278997	0.127907	0.588787	0.972092	0.0291644	0.601036	0.000382216	log2	no
CRY2	SEQC	Adjusted B: expression + age group + risk group	498	105	393	0	0.650581	-0.42989	0.100722	0.534031	0.792567	1.9717e-05	0.029563	3.46623e-05	log2	no
CRY2	SEQC	Adjusted C: expression + age group + MYCN amplification status+ INSS stage + sex	493	104	389	5	0.780155	-0.248263	0.130743	0.603799	1.00802	0.0575816	0.548021	0.000134517	log2	no
DBP	SEQC	Univariable expression	498	105	393	0	1.54274	0.433562	0.0942803	1.28245	1.85586	4.25244e-06	0.766211	0.766211	log2	yes
DBP	SEQC	Adjusted A: expression + age group + MYCN status + INSS stage	493	104	389	5	1.05398	0.0525725	0.107956	0.852982	1.30234	0.626272	0.492189	0.000128326	log2	no
DBP	SEQC	Adjusted B: expression + age group + risk group	498	105	393	0	0.93208	-0.0703369	0.105562	0.757877	1.14632	0.505213	0.602737	3.97226e-05	log2	no
DBP	SEQC	Adjusted C: expression + age group + MYCN amplification status+ INSS stage + sex	493	104	389	5	1.12904	0.121372	0.10988	0.910293	1.40036	0.26934	0.682183	4.68237e-05	log2	no
NPAS2	SEQC	Univariable expression	498	105	393	0	0.889117	-0.117526	0.0986877	0.73275	1.07885	0.233696	0.20045	0.20045	log2	yes
NPAS2	SEQC	Adjusted A: expression + age group + MYCN status + INSS stage	493	104	389	5	1.00464	0.00463232	0.0878547	0.845726	1.19342	0.957949	0.135219	0.000134995	log2	no
NPAS2	SEQC	Adjusted B: expression + age group + risk group	498	105	393	0	0.99733	-0.00267388	0.0873676	0.840372	1.1836	0.975585	0.169063	3.07435e-05	log2	no
NPAS2	SEQC	Adjusted C: expression + age group + MYCN amplification status+ INSS stage + sex	493	104	389	5	1.00595	0.00593484	0.0893161	0.844406	1.1984	0.947022	0.125934	5.36143e-05	log2	no
NR1D1	SEQC	Univariable expression	498	105	393	0	0.555071	-0.588659	0.105588	0.451307	0.682694	2.47484e-08	0.146821	0.146821	log2	yes
NR1D1	SEQC	Adjusted A: expression + age group + MYCN status + INSS stage	493	104	389	5	0.828808	-0.187767	0.114353	0.662394	1.03703	0.100591	0.948883	0.000322204	log2	no
NR1D1	SEQC	Adjusted B: expression + age group + risk group	498	105	393	0	0.7053	-0.349132	0.106422	0.572515	0.868882	0.00103575	0.282718	4.04271e-05	log2	no
NR1D1	SEQC	Adjusted C: expression + age group + MYCN amplification status+ INSS stage + sex	493	104	389	5	0.849635	-0.162948	0.114816	0.678423	1.06406	0.15584	0.911339	0.000100051	log2	no
NR1D2	SEQC	Univariable expression	498	105	393	0	1.20943	0.190149	0.100973	0.992276	1.47411	0.0596778	0.61608	0.61608	log2	yes
NR1D2	SEQC	Adjusted A: expression + age group + MYCN status + INSS stage	493	104	389	5	1.08687	0.0833021	0.0896738	0.91169	1.29571	0.352917	0.885705	0.000143931	log2	no
NR1D2	SEQC	Adjusted B: expression + age group + risk group	498	105	393	0	1.13613	0.127632	0.0899466	0.952505	1.35517	0.155907	0.477605	5.1348e-05	log2	no
NR1D2	SEQC	Adjusted C: expression + age group + MYCN amplification status+ INSS stage + sex	493	104	389	5	1.08634	0.0828143	0.0890945	0.91228	1.29361	0.352625	0.943815	5.29612e-05	log2	no
PER1	SEQC	Univariable expression	498	105	393	0	0.683529	-0.380486	0.108796	0.552268	0.845988	0.000470076	0.613713	0.613713	log2	yes
PER1	SEQC	Adjusted A: expression + age group + MYCN status + INSS stage	493	104	389	5	1.22943	0.20655	0.117175	0.977156	1.54683	0.0779432	0.608357	0.000236723	log2	no
PER1	SEQC	Adjusted B: expression + age group + risk group	498	105	393	0	1.12938	0.121673	0.115801	0.900061	1.41714	0.293393	0.839421	5.47507e-05	log2	no
PER1	SEQC	Adjusted C: expression + age group + MYCN amplification status+ INSS stage + sex	493	104	389	5	1.19136	0.175097	0.116314	0.948498	1.49641	0.132228	0.844653	9.66587e-05	log2	no
PER2	SEQC	Univariable expression	498	105	393	0	1.32904	0.28446	0.0998133	1.09289	1.61622	0.00437296	0.0660615	0.0660615	log2	yes
PER2	SEQC	Adjusted A: expression + age group + MYCN status + INSS stage	493	104	389	5	1.03138	0.0308945	0.112495	0.827296	1.2858	0.783601	0.501038	0.000398668	log2	no
PER2	SEQC	Adjusted B: expression + age group + risk group	498	105	393	0	1.2011	0.183238	0.0964883	0.994142	1.45114	0.0575551	0.0347098	3.6146e-05	log2	no
PER2	SEQC	Adjusted C: expression + age group + MYCN amplification status+ INSS stage + sex	493	104	389	5	1.01907	0.0188894	0.112287	0.817759	1.26994	0.866406	0.383286	0.000120678	log2	no
PER3	SEQC	Univariable expression	498	105	393	0	0.59476	-0.519597	0.098201	0.490629	0.720993	1.21545e-07	0.0502135	0.0502135	log2	yes
PER3	SEQC	Adjusted A: expression + age group + MYCN status + INSS stage	493	104	389	5	1.0259	0.0255745	0.102784	0.83872	1.25486	0.803501	0.495796	0.000374274	log2	no
PER3	SEQC	Adjusted B: expression + age group + risk group	498	105	393	0	0.808657	-0.21238	0.0839234	0.686008	0.953236	0.0113855	0.173835	6.01612e-05	log2	no
PER3	SEQC	Adjusted C: expression + age group + MYCN amplification status+ INSS stage + sex	493	104	389	5	1.03577	0.035147	0.101275	0.849295	1.26319	0.728558	0.491565	0.000128396	log2	no
TEF	SEQC	Univariable expression	498	105	393	0	0.718449	-0.33066	0.102582	0.587595	0.878445	0.00126697	0.69868	0.69868	log2	yes
TEF	SEQC	Adjusted A: expression + age group + MYCN status + INSS stage	493	104	389	5	0.883274	-0.124119	0.116988	0.702288	1.1109	0.28871	0.0473373	1.78724e-05	log2	no
TEF	SEQC	Adjusted B: expression + age group + risk group	498	105	393	0	0.784341	-0.242912	0.102965	0.641005	0.959729	0.0183156	0.312156	4.06967e-05	log2	no
TEF	SEQC	Adjusted C: expression + age group + MYCN amplification status+ INSS stage + sex	493	104	389	5	0.905915	-0.0988096	0.116656	0.720758	1.13864	0.396988	0.061224	7.52265e-06	log2	no
ARNTL	Kocak	Univariable expression	476	91	385	173	0.612443	-0.4903	0.101608	0.501853	0.747402	1.39705e-06	0.0155327	0.0155327	log2	yes
ARNTL	Kocak	Adjusted A: expression + age group + MYCN status + INSS stage	471	90	381	178	1.11491	0.108773	0.121025	0.879474	1.41337	0.368777	0.892392	0.000355541	log2	no
ARNTL	Kocak	Adjusted B: expression + age group + risk group	476	91	385	173	0.824589	-0.19287	0.094366	0.685351	0.992116	0.0409687	0.018516	5.25787e-06	log2	no
ARNTL	Kocak	Adjusted C: expression + age group + MYCN amplification status+ INSS stage + sex	457	87	370	192	1.04762	0.0465177	0.125228	0.819612	1.33905	0.710291	0.774574	0.000171545	log2	no
CLOCK	Kocak	Univariable expression	476	91	385	173	0.970829	-0.029605	0.149177	0.724709	1.30054	0.842689	0.200683	0.200683	log2	yes
CLOCK	Kocak	Adjusted A: expression + age group + MYCN status + INSS stage	471	90	381	178	0.930591	-0.0719351	0.122482	0.731985	1.18309	0.556995	0.0790389	0.000286236	log2	no
CLOCK	Kocak	Adjusted B: expression + age group + risk group	476	91	385	173	0.902464	-0.102627	0.131394	0.697568	1.16754	0.434768	0.18064	1.86906e-05	log2	no
CLOCK	Kocak	Adjusted C: expression + age group + MYCN amplification status+ INSS stage + sex	457	87	370	192	0.919428	-0.0840039	0.131383	0.710697	1.18946	0.522574	0.105785	0.000181996	log2	no
CRY1	Kocak	Univariable expression	476	91	385	173	2.09661	0.740319	0.111826	1.68395	2.61038	3.58551e-11	0.0692445	0.0692445	log2	yes
CRY1	Kocak	Adjusted A: expression + age group + MYCN status + INSS stage	471	90	381	178	1.63722	0.492999	0.118183	1.2987	2.06398	3.02642e-05	0.0064809	0.000280688	log2	no
CRY1	Kocak	Adjusted B: expression + age group + risk group	476	91	385	173	1.38891	0.328517	0.107944	1.12406	1.71615	0.00233925	0.0190859	3.89964e-06	log2	no
CRY1	Kocak	Adjusted C: expression + age group + MYCN amplification status+ INSS stage + sex	457	87	370	192	1.62253	0.483987	0.118839	1.2854	2.04809	4.64881e-05	0.00714508	0.000279733	log2	no
CRY2	Kocak	Univariable expression	476	91	385	173	0.480156	-0.733643	0.121649	0.378299	0.609439	1.63106e-09	0.0142583	0.0142583	log2	yes
CRY2	Kocak	Adjusted A: expression + age group + MYCN status + INSS stage	471	90	381	178	0.912371	-0.0917088	0.127927	0.710035	1.17237	0.473447	0.591427	0.000315159	log2	no
CRY2	Kocak	Adjusted B: expression + age group + risk group	476	91	385	173	0.736477	-0.305877	0.106841	0.597333	0.908034	0.00419745	0.00841296	7.28626e-06	log2	no
CRY2	Kocak	Adjusted C: expression + age group + MYCN amplification status+ INSS stage + sex	457	87	370	192	0.981782	-0.0183861	0.131682	0.75845	1.27088	0.888956	0.569265	0.000160841	log2	no
DBP	Kocak	Univariable expression	476	91	385	173	1.73671	0.551994	0.176049	1.22992	2.45234	0.00171582	0.371785	0.371785	log2	yes
DBP	Kocak	Adjusted A: expression + age group + MYCN status + INSS stage	471	90	381	178	0.850623	-0.161786	0.172003	0.607195	1.19164	0.346909	0.91734	0.00030989	log2	no
DBP	Kocak	Adjusted B: expression + age group + risk group	476	91	385	173	0.850805	-0.161572	0.166718	0.613648	1.17962	0.33248	0.959105	1.61464e-05	log2	no
DBP	Kocak	Adjusted C: expression + age group + MYCN amplification status+ INSS stage + sex	457	87	370	192	0.912138	-0.0919644	0.174178	0.648335	1.28328	0.597507	0.844809	0.000165659	log2	no
NPAS2	Kocak	Univariable expression	476	91	385	173	1.15483	0.143956	0.123099	0.907272	1.46995	0.242228	0.754478	0.754478	log2	yes
NPAS2	Kocak	Adjusted A: expression + age group + MYCN status + INSS stage	471	90	381	178	1.08119	0.0780618	0.11732	0.859091	1.36071	0.50581	0.457362	0.000211117	log2	no
NPAS2	Kocak	Adjusted B: expression + age group + risk group	476	91	385	173	1.13904	0.130189	0.11317	0.912452	1.42191	0.249984	0.99082	1.73242e-05	log2	no
NPAS2	Kocak	Adjusted C: expression + age group + MYCN amplification status+ INSS stage + sex	457	87	370	192	1.06809	0.0658718	0.121873	0.841143	1.35627	0.588854	0.630016	0.000162539	log2	no
NR1D1	Kocak	Univariable expression	476	91	385	173	1.3797	0.321864	0.0820186	1.17482	1.62031	8.69883e-05	0.0533448	0.0533448	log2	yes
NR1D1	Kocak	Adjusted A: expression + age group + MYCN status + INSS stage	471	90	381	178	1.30881	0.269119	0.116847	1.04092	1.64565	0.021269	0.00322538	4.25656e-05	log2	no
NR1D1	Kocak	Adjusted B: expression + age group + risk group	476	91	385	173	1.21315	0.193223	0.108069	0.981583	1.49935	0.0737836	0.00320223	1.10393e-06	log2	no
NR1D1	Kocak	Adjusted C: expression + age group + MYCN amplification status+ INSS stage + sex	457	87	370	192	1.23487	0.210967	0.120975	0.974199	1.56529	0.0811784	0.00447046	1.92368e-05	log2	no
NR1D2	Kocak	Univariable expression	476	91	385	173	1.14022	0.131219	0.132539	0.879368	1.47844	0.322153	0.734894	0.734894	log2	yes
NR1D2	Kocak	Adjusted A: expression + age group + MYCN status + INSS stage	471	90	381	178	0.904866	-0.0999679	0.132281	0.698211	1.17269	0.449814	0.598363	0.000305262	log2	no
NR1D2	Kocak	Adjusted B: expression + age group + risk group	476	91	385	173	0.938154	-0.0638413	0.132131	0.724109	1.21547	0.628977	0.392394	1.36281e-05	log2	no
NR1D2	Kocak	Adjusted C: expression + age group + MYCN amplification status+ INSS stage + sex	457	87	370	192	0.908912	-0.0955067	0.137669	0.693965	1.19044	0.487845	0.573088	0.000154259	log2	no
PER1	Kocak	Univariable expression	476	91	385	173	0.899259	-0.106184	0.115234	0.71746	1.12712	0.356807	0.547164	0.547164	log2	yes
PER1	Kocak	Adjusted A: expression + age group + MYCN status + INSS stage	471	90	381	178	1.31503	0.273859	0.115996	1.04761	1.65071	0.0182289	0.342815	0.000316147	log2	no
PER1	Kocak	Adjusted B: expression + age group + risk group	476	91	385	173	1.1594	0.147906	0.108491	0.937319	1.43411	0.172787	0.521311	1.29545e-05	log2	no
PER1	Kocak	Adjusted C: expression + age group + MYCN amplification status+ INSS stage + sex	457	87	370	192	1.29328	0.257184	0.118372	1.0255	1.63099	0.0298049	0.33884	0.00016182	log2	no
PER2	Kocak	Univariable expression	476	91	385	173	1.58631	0.461409	0.0978322	1.30952	1.9216	2.40133e-06	0.107994	0.107994	log2	yes
PER2	Kocak	Adjusted A: expression + age group + MYCN status + INSS stage	471	90	381	178	1.04038	0.03959	0.114933	0.830543	1.30324	0.7305	0.510389	0.000290824	log2	no
PER2	Kocak	Adjusted B: expression + age group + risk group	476	91	385	173	1.22546	0.203317	0.100172	1.00701	1.4913	0.0423889	0.0393152	7.54228e-06	log2	no
PER2	Kocak	Adjusted C: expression + age group + MYCN amplification status+ INSS stage + sex	457	87	370	192	1.0078	0.00776503	0.117381	0.800677	1.26849	0.947257	0.590476	0.000156628	log2	no
PER3	Kocak	Univariable expression	476	91	385	173	0.623815	-0.471901	0.111063	0.501787	0.77552	2.14774e-05	0.019382	0.019382	log2	yes
PER3	Kocak	Adjusted A: expression + age group + MYCN status + INSS stage	471	90	381	178	1.12263	0.115675	0.117953	0.890912	1.41462	0.326749	0.826205	0.000441285	log2	no
PER3	Kocak	Adjusted B: expression + age group + risk group	476	91	385	173	0.820448	-0.197905	0.0921976	0.684813	0.982946	0.0318305	0.0855921	1.36952e-05	log2	no
PER3	Kocak	Adjusted C: expression + age group + MYCN amplification status+ INSS stage + sex	457	87	370	192	1.10886	0.103337	0.121086	0.874601	1.40588	0.393427	0.951478	0.000266695	log2	no
TEF	Kocak	Univariable expression	476	91	385	173	1.3575	0.305642	0.110026	1.09417	1.6842	0.00547121	0.611252	0.611252	log2	yes
TEF	Kocak	Adjusted A: expression + age group + MYCN status + INSS stage	471	90	381	178	1.11221	0.106353	0.10468	0.905909	1.3655	0.309638	0.839895	0.00034322	log2	no
TEF	Kocak	Adjusted B: expression + age group + risk group	476	91	385	173	1.12081	0.114054	0.111798	0.900264	1.39539	0.307646	0.934789	1.80409e-05	log2	no
TEF	Kocak	Adjusted C: expression + age group + MYCN amplification status+ INSS stage + sex	457	87	370	192	1.13914	0.130277	0.108761	0.920453	1.40979	0.230981	0.933731	0.000198487	log2	no
ARNTL	SEQC	Univariable expression	493	104	389	0	1.03711	0.0364379	0.098966	0.85425	1.25911	0.712734	0.284227	0.284227	Combat correction for MYCN status	yes
ARNTL	SEQC	Adjusted A: expression + age group + MYCN status + INSS stage	493	104	389	0	1.1796	0.165172	0.0982514	0.972974	1.4301	0.0927412	0.247374	9.7387e-05	Combat correction for MYCN status	no
ARNTL	SEQC	Adjusted B: expression + age group + risk group	493	104	389	0	1.07501	0.0723338	0.0954176	0.89165	1.29609	0.448405	0.540391	5.891e-05	Combat correction for MYCN status	no
ARNTL	SEQC	Adjusted C: expression + age group + MYCN amplification status+ INSS stage + sex	493	104	389	0	1.21189	0.192184	0.099489	0.997193	1.47282	0.0533958	0.310419	3.60676e-05	Combat correction for MYCN status	no
CLOCK	SEQC	Univariable expression	493	104	389	0	1.33699	0.290423	0.0900346	1.12071	1.59502	0.00125674	0.749381	0.749381	Combat correction for MYCN status	yes
CLOCK	SEQC	Adjusted A: expression + age group + MYCN status + INSS stage	493	104	389	0	1.12443	0.117279	0.0949742	0.933451	1.35449	0.216885	0.616228	0.000169803	Combat correction for MYCN status	no
CLOCK	SEQC	Adjusted B: expression + age group + risk group	493	104	389	0	0.999261	-0.000739679	0.0907486	0.836437	1.19378	0.993497	0.746873	4.58558e-05	Combat correction for MYCN status	no
CLOCK	SEQC	Adjusted C: expression + age group + MYCN amplification status+ INSS stage + sex	493	104	389	0	1.15042	0.140123	0.0941774	0.956512	1.38363	0.136788	0.646205	6.67562e-05	Combat correction for MYCN status	no
CRY1	SEQC	Univariable expression	493	104	389	0	1.52813	0.424043	0.0850379	1.29353	1.80528	6.1479e-07	0.0677289	0.0677289	Combat correction for MYCN status	yes
CRY1	SEQC	Adjusted A: expression + age group + MYCN status + INSS stage	493	104	389	0	1.30702	0.26775	0.0826077	1.11165	1.53673	0.00119018	0.789338	0.000521132	Combat correction for MYCN status	no
CRY1	SEQC	Adjusted B: expression + age group + risk group	493	104	389	0	1.17939	0.165	0.0793616	1.0095	1.37788	0.0376091	0.263415	8.2871e-05	Combat correction for MYCN status	no
CRY1	SEQC	Adjusted C: expression + age group + MYCN amplification status+ INSS stage + sex	493	104	389	0	1.30454	0.265847	0.0826426	1.10946	1.53392	0.00129618	0.860675	0.000308499	Combat correction for MYCN status	no
CRY2	SEQC	Univariable expression	493	104	389	0	0.71187	-0.33986	0.100816	0.584233	0.867391	0.000748675	0.811021	0.811021	Combat correction for MYCN status	yes
CRY2	SEQC	Adjusted A: expression + age group + MYCN status + INSS stage	493	104	389	0	0.821187	-0.197005	0.0992552	0.676014	0.997535	0.0471637	0.86286	0.000130508	Combat correction for MYCN status	no
CRY2	SEQC	Adjusted B: expression + age group + risk group	493	104	389	0	0.812106	-0.208125	0.0943045	0.675057	0.976978	0.027318	0.924549	3.95994e-05	Combat correction for MYCN status	no
CRY2	SEQC	Adjusted C: expression + age group + MYCN amplification status+ INSS stage + sex	493	104	389	0	0.843585	-0.170095	0.101889	0.690878	1.03005	0.0950345	0.786935	4.49543e-05	Combat correction for MYCN status	no
DBP	SEQC	Univariable expression	493	104	389	0	1.33505	0.288969	0.0960862	1.10588	1.61171	0.00263501	0.298235	0.298235	Combat correction for MYCN status	yes
DBP	SEQC	Adjusted A: expression + age group + MYCN status + INSS stage	493	104	389	0	1.05606	0.0545497	0.100038	0.868037	1.28482	0.585553	0.543315	0.000121263	Combat correction for MYCN status	no
DBP	SEQC	Adjusted B: expression + age group + risk group	493	104	389	0	0.886633	-0.120324	0.0964638	0.733895	1.07116	0.21227	0.885067	6.15062e-05	Combat correction for MYCN status	no
DBP	SEQC	Adjusted C: expression + age group + MYCN amplification status+ INSS stage + sex	493	104	389	0	1.12781	0.120273	0.101709	0.923973	1.3766	0.236997	0.775116	5.36805e-05	Combat correction for MYCN status	no
NPAS2	SEQC	Univariable expression	493	104	389	0	0.918528	-0.0849828	0.0985595	0.757179	1.11426	0.388551	0.280996	0.280996	Combat correction for MYCN status	yes
NPAS2	SEQC	Adjusted A: expression + age group + MYCN status + INSS stage	493	104	389	0	1.00436	0.00435335	0.0896734	0.842482	1.19735	0.961281	0.129537	0.000102754	Combat correction for MYCN status	no
NPAS2	SEQC	Adjusted B: expression + age group + risk group	493	104	389	0	1.00916	0.00911954	0.0878767	0.849493	1.19884	0.917347	0.239039	3.3197e-05	Combat correction for MYCN status	no
NPAS2	SEQC	Adjusted C: expression + age group + MYCN amplification status+ INSS stage + sex	493	104	389	0	1.00486	0.00484666	0.0911042	0.840537	1.2013	0.957573	0.122048	3.9636e-05	Combat correction for MYCN status	no
NR1D1	SEQC	Univariable expression	493	104	389	0	0.795686	-0.22855	0.102825	0.650455	0.973345	0.0262354	0.901743	0.901743	Combat correction for MYCN status	yes
NR1D1	SEQC	Adjusted A: expression + age group + MYCN status + INSS stage	493	104	389	0	0.853081	-0.158901	0.104318	0.695335	1.04661	0.1277	0.852706	0.000164206	Combat correction for MYCN status	no
NR1D1	SEQC	Adjusted B: expression + age group + risk group	493	104	389	0	0.854559	-0.157169	0.0998191	0.70271	1.03922	0.115363	0.66977	3.16505e-05	Combat correction for MYCN status	no
NR1D1	SEQC	Adjusted C: expression + age group + MYCN amplification status+ INSS stage + sex	493	104	389	0	0.873491	-0.135258	0.104941	0.711102	1.07296	0.197435	0.824065	5.44529e-05	Combat correction for MYCN status	no
NR1D2	SEQC	Univariable expression	493	104	389	0	1.08418	0.0808269	0.0999292	0.891339	1.31875	0.418606	0.93576	0.93576	Combat correction for MYCN status	yes
NR1D2	SEQC	Adjusted A: expression + age group + MYCN status + INSS stage	493	104	389	0	1.08695	0.0833711	0.0919037	0.907777	1.30148	0.364324	0.925709	0.000131426	Combat correction for MYCN status	no
NR1D2	SEQC	Adjusted B: expression + age group + risk group	493	104	389	0	1.09204	0.0880508	0.0910599	0.913544	1.30542	0.333566	0.732113	5.04152e-05	Combat correction for MYCN status	no
NR1D2	SEQC	Adjusted C: expression + age group + MYCN amplification status+ INSS stage + sex	493	104	389	0	1.0853	0.0818574	0.0914391	0.907229	1.29832	0.370673	0.988483	4.8089e-05	Combat correction for MYCN status	no
PER1	SEQC	Univariable expression	493	104	389	0	0.885875	-0.121179	0.102309	0.724915	1.08258	0.236238	0.453081	0.453081	Combat correction for MYCN status	yes
PER1	SEQC	Adjusted A: expression + age group + MYCN status + INSS stage	493	104	389	0	1.21516	0.194873	0.104509	0.990089	1.49139	0.0622289	0.60754	0.000138753	Combat correction for MYCN status	no
PER1	SEQC	Adjusted B: expression + age group + risk group	493	104	389	0	1.27377	0.241978	0.103381	1.04014	1.55987	0.0192507	0.420247	5.1341e-05	Combat correction for MYCN status	no
PER1	SEQC	Adjusted C: expression + age group + MYCN amplification status+ INSS stage + sex	493	104	389	0	1.18361	0.16857	0.103601	0.966104	1.45009	0.103714	0.832376	6.76396e-05	Combat correction for MYCN status	no
PER2	SEQC	Univariable expression	493	104	389	0	1.00995	0.00989793	0.101925	0.827066	1.23327	0.922639	0.603705	0.603705	Combat correction for MYCN status	yes
PER2	SEQC	Adjusted A: expression + age group + MYCN status + INSS stage	493	104	389	0	1.02391	0.0236318	0.1058	0.832158	1.25986	0.823254	0.545434	0.000165185	Combat correction for MYCN status	no
PER2	SEQC	Adjusted B: expression + age group + risk group	493	104	389	0	1.06432	0.0623341	0.0985626	0.877354	1.29112	0.527105	0.316245	4.0274e-05	Combat correction for MYCN status	no
PER2	SEQC	Adjusted C: expression + age group + MYCN amplification status+ INSS stage + sex	493	104	389	0	1.01513	0.0150172	0.105463	0.825566	1.24822	0.88677	0.428213	5.15508e-05	Combat correction for MYCN status	no
PER3	SEQC	Univariable expression	493	104	389	0	0.999603	-0.000396641	0.102293	0.818004	1.22152	0.996906	0.90589	0.90589	Combat correction for MYCN status	yes
PER3	SEQC	Adjusted A: expression + age group + MYCN status + INSS stage	493	104	389	0	1.01511	0.0149942	0.0892134	0.852262	1.20907	0.866528	0.489071	0.000110906	Combat correction for MYCN status	no
PER3	SEQC	Adjusted B: expression + age group + risk group	493	104	389	0	0.951186	-0.0500451	0.0868672	0.802277	1.12774	0.56454	0.526245	3.69695e-05	Combat correction for MYCN status	no
PER3	SEQC	Adjusted C: expression + age group + MYCN amplification status+ INSS stage + sex	493	104	389	0	1.02334	0.0230764	0.0880473	0.861144	1.2161	0.793251	0.480808	3.83936e-05	Combat correction for MYCN status	no
TEF	SEQC	Univariable expression	493	104	389	0	0.943061	-0.0586243	0.10191	0.772314	1.15156	0.565119	0.0819502	0.0819502	Combat correction for MYCN status	yes
TEF	SEQC	Adjusted A: expression + age group + MYCN status + INSS stage	493	104	389	0	0.920706	-0.0826149	0.108928	0.743706	1.13983	0.44819	0.0337239	0.000122997	Combat correction for MYCN status	no
TEF	SEQC	Adjusted B: expression + age group + risk group	493	104	389	0	0.903498	-0.101481	0.101075	0.741126	1.10144	0.315371	0.0251227	2.38812e-05	Combat correction for MYCN status	no
TEF	SEQC	Adjusted C: expression + age group + MYCN amplification status+ INSS stage + sex	493	104	389	0	0.945276	-0.0562778	0.108957	0.76351	1.17032	0.605495	0.0447763	4.37951e-05	Combat correction for MYCN status	no
ARNTL	Kocak	Univariable expression	471	90	381	172	0.940802	-0.0610226	0.105707	0.764751	1.15738	0.563751	0.695921	0.695921	Combat correction for MYCN status	yes
ARNTL	Kocak	Adjusted A: expression + age group + MYCN status + INSS stage	471	90	381	172	1.11786	0.11142	0.105297	0.909411	1.3741	0.289988	0.851922	0.000350687	Combat correction for MYCN status	no
ARNTL	Kocak	Adjusted B: expression + age group + risk group	471	90	381	172	1.0127	0.0126217	0.102742	0.827995	1.23861	0.902227	0.492584	1.23994e-05	Combat correction for MYCN status	no
ARNTL	Kocak	Adjusted C: expression + age group + MYCN amplification status+ INSS stage + sex	457	87	370	186	1.05748	0.0558883	0.109333	0.853508	1.3102	0.609228	0.810489	0.000174377	Combat correction for MYCN status	no
CLOCK	Kocak	Univariable expression	471	90	381	172	1.05945	0.0577511	0.149597	0.790212	1.42043	0.699464	0.11886	0.11886	Combat correction for MYCN status	yes
CLOCK	Kocak	Adjusted A: expression + age group + MYCN status + INSS stage	471	90	381	172	0.928639	-0.0740352	0.126804	0.724288	1.19065	0.559317	0.0826965	0.000354759	Combat correction for MYCN status	no
CLOCK	Kocak	Adjusted B: expression + age group + risk group	471	90	381	172	0.935101	-0.0671005	0.134354	0.718615	1.2168	0.617476	0.115863	1.82875e-05	Combat correction for MYCN status	no
CLOCK	Kocak	Adjusted C: expression + age group + MYCN amplification status+ INSS stage + sex	457	87	370	186	0.919751	-0.0836524	0.135537	0.705182	1.19961	0.537108	0.111875	0.000183507	Combat correction for MYCN status	no
CRY1	Kocak	Univariable expression	471	90	381	172	1.71256	0.537991	0.115648	1.36523	2.14826	3.28746e-06	0.33235	0.33235	Combat correction for MYCN status	yes
CRY1	Kocak	Adjusted A: expression + age group + MYCN status + INSS stage	471	90	381	172	1.62827	0.487516	0.116494	1.29588	2.0459	2.85293e-05	0.00684318	7.44274e-05	Combat correction for MYCN status	no
CRY1	Kocak	Adjusted B: expression + age group + risk group	471	90	381	172	1.24076	0.215723	0.103869	1.01222	1.5209	0.0378127	0.139897	7.24931e-06	Combat correction for MYCN status	no
CRY1	Kocak	Adjusted C: expression + age group + MYCN amplification status+ INSS stage + sex	457	87	370	186	1.61414	0.478805	0.117148	1.283	2.03076	4.36655e-05	0.00755008	0.000156321	Combat correction for MYCN status	no
CRY2	Kocak	Univariable expression	471	90	381	172	0.806417	-0.215154	0.116883	0.641311	1.01403	0.0656553	0.612853	0.612853	Combat correction for MYCN status	yes
CRY2	Kocak	Adjusted A: expression + age group + MYCN status + INSS stage	471	90	381	172	0.920968	-0.08233	0.11349	0.737296	1.1504	0.468183	0.693115	0.000317456	Combat correction for MYCN status	no
CRY2	Kocak	Adjusted B: expression + age group + risk group	471	90	381	172	0.901783	-0.103381	0.10329	0.736515	1.10414	0.316884	0.394338	1.416e-05	Combat correction for MYCN status	no
CRY2	Kocak	Adjusted C: expression + age group + MYCN amplification status+ INSS stage + sex	457	87	370	186	0.985372	-0.0147356	0.117407	0.782823	1.24033	0.900121	0.657396	0.000165965	Combat correction for MYCN status	no
DBP	Kocak	Univariable expression	471	90	381	172	1.2763	0.243969	0.177455	0.901373	1.80719	0.169186	0.0682698	0.0682698	Combat correction for MYCN status	yes
DBP	Kocak	Adjusted A: expression + age group + MYCN status + INSS stage	471	90	381	172	0.851067	-0.161264	0.171095	0.608594	1.19015	0.345914	0.917308	0.000338896	Combat correction for MYCN status	no
DBP	Kocak	Adjusted B: expression + age group + risk group	471	90	381	172	0.74408	-0.295607	0.160397	0.543363	1.01894	0.0653331	0.417599	1.75488e-05	Combat correction for MYCN status	no
DBP	Kocak	Adjusted C: expression + age group + MYCN amplification status+ INSS stage + sex	457	87	370	186	0.912341	-0.0917411	0.173269	0.649636	1.28128	0.596479	0.844883	0.000165631	Combat correction for MYCN status	no
NPAS2	Kocak	Univariable expression	471	90	381	172	1.08406	0.080709	0.123434	0.851107	1.38076	0.513201	0.969343	0.969343	Combat correction for MYCN status	yes
NPAS2	Kocak	Adjusted A: expression + age group + MYCN status + INSS stage	471	90	381	172	1.08609	0.0825861	0.119629	0.859089	1.37308	0.489974	0.488337	0.000231034	Combat correction for MYCN status	no
NPAS2	Kocak	Adjusted B: expression + age group + risk group	471	90	381	172	1.11463	0.108526	0.115409	0.888988	1.39755	0.347034	0.835651	1.57711e-05	Combat correction for MYCN status	no
NPAS2	Kocak	Adjusted C: expression + age group + MYCN amplification status+ INSS stage + sex	457	87	370	186	1.07132	0.0688872	0.124149	0.839928	1.36645	0.578979	0.662636	0.000163072	Combat correction for MYCN status	no
NR1D1	Kocak	Univariable expression	471	90	381	172	1.28501	0.250766	0.0882085	1.08099	1.52753	0.00447074	0.116024	0.116024	Combat correction for MYCN status	yes
NR1D1	Kocak	Adjusted A: expression + age group + MYCN status + INSS stage	471	90	381	172	1.3094	0.26957	0.11325	1.04876	1.63483	0.0172982	0.00455188	4.74201e-05	Combat correction for MYCN status	no
NR1D1	Kocak	Adjusted B: expression + age group + risk group	471	90	381	172	1.14004	0.13106	0.11035	0.918308	1.4153	0.234961	0.0136433	1.90747e-06	Combat correction for MYCN status	no
NR1D1	Kocak	Adjusted C: expression + age group + MYCN amplification status+ INSS stage + sex	457	87	370	186	1.23633	0.212146	0.117835	0.981369	1.55753	0.0718033	0.00622995	2.16469e-05	Combat correction for MYCN status	no
NR1D2	Kocak	Univariable expression	471	90	381	172	1.01889	0.0187134	0.133156	0.784847	1.32272	0.888235	0.944791	0.944791	Combat correction for MYCN status	yes
NR1D2	Kocak	Adjusted A: expression + age group + MYCN status + INSS stage	471	90	381	172	0.905573	-0.0991879	0.132411	0.698577	1.1739	0.453804	0.598375	0.000305219	Combat correction for MYCN status	no
NR1D2	Kocak	Adjusted B: expression + age group + risk group	471	90	381	172	0.885535	-0.121563	0.132982	0.682356	1.14921	0.360647	0.62662	1.34651e-05	Combat correction for MYCN status	no
NR1D2	Kocak	Adjusted C: expression + age group + MYCN amplification status+ INSS stage + sex	457	87	370	186	0.90978	-0.0945525	0.137774	0.694486	1.19182	0.492531	0.572688	0.000154295	Combat correction for MYCN status	no
PER1	Kocak	Univariable expression	471	90	381	172	1.06028	0.0585288	0.111668	0.851858	1.31969	0.600185	0.191361	0.191361	Combat correction for MYCN status	yes
PER1	Kocak	Adjusted A: expression + age group + MYCN status + INSS stage	471	90	381	172	1.31885	0.276759	0.109791	1.06351	1.6355	0.0117096	0.432641	0.00032404	Combat correction for MYCN status	no
PER1	Kocak	Adjusted B: expression + age group + risk group	471	90	381	172	1.26088	0.231806	0.104319	1.02772	1.54692	0.026277	0.269442	9.75702e-06	Combat correction for MYCN status	no
PER1	Kocak	Adjusted C: expression + age group + MYCN amplification status+ INSS stage + sex	457	87	370	186	1.29733	0.260306	0.112001	1.04163	1.61579	0.0201181	0.443674	0.000166807	Combat correction for MYCN status	no
PER2	Kocak	Univariable expression	471	90	381	172	1.22863	0.205902	0.102766	1.00449	1.50279	0.0451129	0.851422	0.851422	Combat correction for MYCN status	yes
PER2	Kocak	Adjusted A: expression + age group + MYCN status + INSS stage	471	90	381	172	1.02982	0.0293831	0.107351	0.834417	1.27098	0.784308	0.564904	0.000298495	Combat correction for MYCN status	no
PER2	Kocak	Adjusted B: expression + age group + risk group	471	90	381	172	1.0742	0.0715804	0.102232	0.879158	1.31252	0.483817	0.458259	1.25149e-05	Combat correction for MYCN status	no
PER2	Kocak	Adjusted C: expression + age group + MYCN amplification status+ INSS stage + sex	457	87	370	186	0.99984	-0.000159557	0.109493	0.806734	1.23917	0.998837	0.663415	0.000162879	Combat correction for MYCN status	no
PER3	Kocak	Univariable expression	471	90	381	172	1.03049	0.0300373	0.114705	0.823015	1.29027	0.793425	0.498798	0.498798	Combat correction for MYCN status	yes
PER3	Kocak	Adjusted A: expression + age group + MYCN status + INSS stage	471	90	381	172	1.10997	0.10433	0.10622	0.901354	1.36686	0.325996	0.826333	0.000441487	Combat correction for MYCN status	no
PER3	Kocak	Adjusted B: expression + age group + risk group	471	90	381	172	0.975627	-0.0246749	0.0993631	0.802982	1.18539	0.803878	0.954669	1.65625e-05	Combat correction for MYCN status	no
PER3	Kocak	Adjusted C: expression + age group + MYCN amplification status+ INSS stage + sex	457	87	370	186	1.09768	0.0931964	0.109043	0.886457	1.35923	0.392729	0.951611	0.000266824	Combat correction for MYCN status	no
TEF	Kocak	Univariable expression	471	90	381	172	1.32351	0.280287	0.113138	1.06029	1.65208	0.0132345	0.52642	0.52642	Combat correction for MYCN status	yes
TEF	Kocak	Adjusted A: expression + age group + MYCN status + INSS stage	471	90	381	172	1.11631	0.110031	0.107104	0.904939	1.37706	0.304263	0.865321	0.000360171	Combat correction for MYCN status	no
TEF	Kocak	Adjusted B: expression + age group + risk group	471	90	381	172	1.10508	0.0999176	0.114022	0.883767	1.38181	0.380867	0.844911	1.85604e-05	Combat correction for MYCN status	no
TEF	Kocak	Adjusted C: expression + age group + MYCN amplification status+ INSS stage + sex	457	87	370	186	1.14402	0.134546	0.111023	0.9203	1.42212	0.225562	0.959178	0.000197842	Combat correction for MYCN status	no
