## Supplementary Table 4 for "Circadian gene-network distortion in high-risk neuroblastoma across multiple biological reference contexts"

### Sheet: Sheet1
Gene	Fitted model	log[Hazard ratio (HR)] from meta-analysis	Standard error (SE) from meta-analysis	Hazard ratio (HR) from meta-analysis	Confidence interval (CI) 95% low	Confidence interval (CI) 95% high	z-score from meta-analysis	p-value from meta-analysis	Cross cohort metanalysis q (BH) within same model fitted	Meta q significance	Condition
ARNTL	Adjusted A: expression + age group + MYCN status + INSS stage	0.149423	0.0855002	1.16116	0.982006	1.37301	1.74763	0.0805287	0.241586		log2
ARNTL	Adjusted B: expression + age group + risk group	-0.176862	0.0659259	0.837895	0.73633	0.95347	-2.68274	0.00730208	0.017525	*	log2
ARNTL	Adjusted C: expression + age group + MYCN amplification status+ INSS stage + sex	0.135112	0.0874168	1.14466	0.964423	1.35859	1.5456	0.1222	0.444635		log2
ARNTL	Univariable expression	-0.491847	0.0716645	0.611496	0.531363	0.703713	-6.86319	6.73404e-12	2.69e-11	***	log2
CLOCK	Adjusted A: expression + age group + MYCN status + INSS stage	0.0475831	0.0740269	1.04873	0.907094	1.21249	0.642781	0.520366	0.876236		log2
CLOCK	Adjusted B: expression + age group + risk group	-0.00289644	0.0750229	0.997108	0.860758	1.15506	-0.0386074	0.969203	0.969203		log2
CLOCK	Adjusted C: expression + age group + MYCN amplification status+ INSS stage + sex	0.0659779	0.0754108	1.0682	0.921431	1.23835	0.874914	0.381621	0.831597		log2
CLOCK	Univariable expression	0.268633	0.0758522	1.30817	1.12745	1.51786	3.54153	0.000397812	0.000681964	***	log2
CRY1	Adjusted A: expression + age group + MYCN status + INSS stage	0.336657	0.0668707	1.40026	1.22825	1.59636	5.03445	4.79213e-07	5.75e-06	***	log2
CRY1	Adjusted B: expression + age group + risk group	0.25634	0.0639726	1.29219	1.13992	1.46481	4.00703	6.14865e-05	0.000368919	***	log2
CRY1	Adjusted C: expression + age group + MYCN amplification status+ INSS stage + sex	0.333266	0.0670548	1.39552	1.22365	1.59153	4.97005	6.69359e-07	8.03e-06	***	log2
CRY1	Univariable expression	0.597109	0.0658511	1.81686	1.59686	2.06716	9.06758	1.21693e-19	7.3e-19	***	log2
CRY2	Adjusted A: expression + age group + MYCN status + INSS stage	-0.185368	0.090451	0.830798	0.695828	0.991948	-2.04938	0.0404253	0.161701		log2
CRY2	Adjusted B: expression + age group + risk group	-0.371536	0.073289	0.689674	0.597392	0.796212	-5.06947	3.98934e-07	4.79e-06	***	log2
CRY2	Adjusted C: expression + age group + MYCN amplification status+ INSS stage + sex	-0.134148	0.0927793	0.874461	0.729063	1.04886	-1.44588	0.148212	0.444635		log2
CRY2	Univariable expression	-0.802186	0.0769982	0.448348	0.385543	0.521383	-10.4182	2.04696e-25	2.46e-24	***	log2
DBP	Adjusted A: expression + age group + MYCN status + INSS stage	-0.00800646	0.0914378	0.992026	0.829258	1.18674	-0.0875619	0.930225	0.960389		log2
DBP	Adjusted B: expression + age group + risk group	-0.0964464	0.0891871	0.908059	0.762424	1.08151	-1.08139	0.279522	0.395178		log2
DBP	Adjusted C: expression + age group + MYCN amplification status+ INSS stage + sex	0.0606401	0.0929329	1.06252	0.885584	1.2748	0.652515	0.514069	0.867142		log2
DBP	Univariable expression	0.459958	0.0831123	1.58401	1.34589	1.86425	5.53417	3.12711e-08	7.51e-08	***	log2
NPAS2	Adjusted A: expression + age group + MYCN status + INSS stage	0.031015	0.0703226	1.0315	0.89869	1.18394	0.441038	0.659185	0.876236		log2
NPAS2	Adjusted B: expression + age group + risk group	0.0469412	0.0691568	1.04806	0.915206	1.2002	0.678765	0.497287	0.542495		log2
NPAS2	Adjusted C: expression + age group + MYCN amplification status+ INSS stage + sex	0.026878	0.072041	1.02724	0.89197	1.18303	0.373093	0.709079	0.867142		log2
NPAS2	Univariable expression	-0.0152208	0.0769984	0.984894	0.84693	1.14533	-0.197677	0.843298	0.843298		log2
NR1D1	Adjusted A: expression + age group + MYCN status + INSS stage	0.0357482	0.0817274	1.03639	0.882993	1.21645	0.437407	0.661816	0.876236		log2
NR1D1	Adjusted B: expression + age group + risk group	-0.082119	0.0758275	0.921162	0.793945	1.06876	-1.08297	0.278821	0.395178		log2
NR1D1	Adjusted C: expression + age group + MYCN amplification status+ INSS stage + sex	0.0142502	0.0832796	1.01435	0.861588	1.1942	0.171113	0.864135	0.867142		log2
NR1D1	Univariable expression	-0.0207823	0.064773	0.979432	0.862658	1.11201	-0.320848	0.748326	0.816355		log2
NR1D2	Adjusted A: expression + age group + MYCN status + INSS stage	0.0255978	0.0742259	1.02593	0.887022	1.18659	0.344864	0.730197	0.876236		log2
NR1D2	Adjusted B: expression + age group + risk group	0.0669994	0.0743537	1.06929	0.924286	1.23705	0.901091	0.36754	0.441048		log2
NR1D2	Adjusted C: expression + age group + MYCN amplification status+ INSS stage + sex	0.0301759	0.0747976	1.03064	0.890095	1.19337	0.403434	0.686629	0.867142		log2
NR1D2	Univariable expression	0.168507	0.0803196	1.18354	1.01114	1.38532	2.09795	0.0359092	0.0478789	*	log2
PER1	Adjusted A: expression + age group + MYCN status + INSS stage	0.240545	0.0824353	1.27194	1.08217	1.49499	2.91798	0.00352302	0.0211381	*	log2
PER1	Adjusted B: expression + age group + risk group	0.135644	0.0791728	1.14527	0.980654	1.33753	1.71326	0.0866651	0.17333		log2
PER1	Adjusted C: expression + age group + MYCN amplification status+ INSS stage + sex	0.215421	0.0829647	1.24038	1.05423	1.45941	2.59654	0.0094169	0.0565014		log2
PER1	Univariable expression	-0.251211	0.0791083	0.777858	0.666135	0.90832	-3.17554	0.0014956	0.0022434	**	log2
PER2	Adjusted A: expression + age group + MYCN status + INSS stage	0.0351491	0.0803943	1.03577	0.884773	1.21255	0.437208	0.66196	0.876236		log2
PER2	Adjusted B: expression + age group + risk group	0.192902	0.0694933	1.21276	1.05833	1.38973	2.77583	0.00550608	0.0165182	*	log2
PER2	Adjusted C: expression + age group + MYCN amplification status+ INSS stage + sex	0.0135739	0.0811399	1.01367	0.864624	1.1884	0.16729	0.867142	0.867142		log2
PER2	Univariable expression	0.374708	0.0698677	1.45457	1.26841	1.66804	5.36311	8.18004e-08	1.64e-07	***	log2
PER3	Adjusted A: expression + age group + MYCN status + INSS stage	0.064462	0.077491	1.06659	0.916292	1.24153	0.831864	0.405486	0.876236		log2
PER3	Adjusted B: expression + age group + risk group	-0.205821	0.0620623	0.813979	0.72075	0.919267	-3.31636	0.000911975	0.0036479	**	log2
PER3	Adjusted C: expression + age group + MYCN amplification status+ INSS stage + sex	0.0632147	0.0776849	1.06526	0.914802	1.24045	0.813732	0.415799	0.831597		log2
PER3	Univariable expression	-0.498669	0.0735676	0.607338	0.525785	0.70154	-6.77838	1.21531e-11	3.65e-11	***	log2
TEF	Adjusted A: expression + age group + MYCN status + INSS stage	0.00387442	0.0780099	1.00388	0.861548	1.16973	0.0496658	0.960389	0.960389		log2
TEF	Adjusted B: expression + age group + risk group	-0.0790868	0.0757377	0.92396	0.796496	1.07182	-1.04422	0.296384	0.395178		log2
TEF	Adjusted C: expression + age group + MYCN amplification status+ INSS stage + sex	0.0237484	0.0795504	1.02403	0.876192	1.19682	0.298533	0.765296	0.867142		log2
TEF	Univariable expression	-0.0347601	0.0750305	0.965837	0.833752	1.11885	-0.463279	0.643164	0.771797		log2
ARNTL	Adjusted A: expression + age group + MYCN status + INSS stage	0.140154	0.071836	1.15045	0.999356	1.32439	1.95103	0.0510537	0.153161		Combat correction for MYCN status
ARNTL	Adjusted B: expression + age group + risk group	0.0446817	0.0699164	1.04569	0.911782	1.19928	0.639073	0.522775	0.825584		Combat correction for MYCN status
ARNTL	Adjusted C: expression + age group + MYCN amplification status+ INSS stage + sex	0.130447	0.073584	1.13934	0.986317	1.3161	1.77276	0.0762684	0.305074		Combat correction for MYCN status
ARNTL	Univariable expression	-0.0090858	0.0722453	0.990955	0.860117	1.1417	-0.125763	0.899919	0.899919		Combat correction for MYCN status
CLOCK	Adjusted A: expression + age group + MYCN status + INSS stage	0.0485254	0.0760164	1.04972	0.904415	1.21837	0.638354	0.523243	0.900477		Combat correction for MYCN status
CLOCK	Adjusted B: expression + age group + risk group	-0.02153	0.0752014	0.9787	0.844572	1.13413	-0.286298	0.77465	0.849201		Combat correction for MYCN status
CLOCK	Adjusted C: expression + age group + MYCN amplification status+ INSS stage + sex	0.0672603	0.0773399	1.06957	0.919132	1.24464	0.869672	0.38448	0.78649		Combat correction for MYCN status
CLOCK	Univariable expression	0.228554	0.0771411	1.25678	1.08043	1.46192	2.96281	0.00304845	0.00914534	**	Combat correction for MYCN status
CRY1	Adjusted A: expression + age group + MYCN status + INSS stage	0.341282	0.067385	1.40675	1.2327	1.60537	5.06466	4.09124e-07	4.91e-06	***	Combat correction for MYCN status
CRY1	Adjusted B: expression + age group + risk group	0.183697	0.0630613	1.20165	1.06194	1.35974	2.91298	0.00357995	0.0214797	*	Combat correction for MYCN status
CRY1	Adjusted C: expression + age group + MYCN amplification status+ INSS stage + sex	0.336612	0.06753	1.4002	1.22661	1.59835	4.98463	6.2082e-07	7.45e-06	***	Combat correction for MYCN status
CRY1	Univariable expression	0.464032	0.0685101	1.59047	1.39062	1.81905	6.7732	1.25967e-11	1.51e-10	***	Combat correction for MYCN status
CRY2	Adjusted A: expression + age group + MYCN status + INSS stage	-0.147306	0.074713	0.86303	0.745468	0.999132	-1.97162	0.0486526	0.153161		Combat correction for MYCN status
CRY2	Adjusted B: expression + age group + risk group	-0.160506	0.0696437	0.851713	0.743038	0.976281	-2.30467	0.0211848	0.0847394		Combat correction for MYCN status
CRY2	Adjusted C: expression + age group + MYCN amplification status+ INSS stage + sex	-0.103354	0.076952	0.901807	0.775552	1.04862	-1.3431	0.179239	0.537718		Combat correction for MYCN status
CRY2	Univariable expression	-0.286661	0.0763412	0.750766	0.64643	0.871942	-3.755	0.00017334	0.00104004	**	Combat correction for MYCN status
DBP	Adjusted A: expression + age group + MYCN status + INSS stage	-0.0004328	0.0863594	0.999567	0.84392	1.18392	-0.00501162	0.996001	0.996001		Combat correction for MYCN status
DBP	Adjusted B: expression + age group + risk group	-0.166882	0.0826656	0.846299	0.71971	0.995154	-2.01876	0.0435118	0.130535		Combat correction for MYCN status
DBP	Adjusted C: expression + age group + MYCN amplification status+ INSS stage + sex	0.0659413	0.0877137	1.06816	0.899445	1.26853	0.751779	0.452184	0.78649		Combat correction for MYCN status
DBP	Univariable expression	0.278766	0.0844948	1.3215	1.11981	1.55952	3.29921	0.00096956	0.00387824	**	Combat correction for MYCN status
NPAS2	Adjusted A: expression + age group + MYCN status + INSS stage	0.0324976	0.0717527	1.03303	0.897504	1.18902	0.452912	0.650612	0.900477		Combat correction for MYCN status
NPAS2	Adjusted B: expression + age group + risk group	0.0456019	0.0699157	1.04666	0.912623	1.20038	0.652242	0.514245	0.825584		Combat correction for MYCN status
NPAS2	Adjusted C: expression + age group + MYCN amplification status+ INSS stage + sex	0.0272621	0.0734494	1.02764	0.889853	1.18676	0.371169	0.710512	0.856898		Combat correction for MYCN status
NPAS2	Univariable expression	-0.0204727	0.0770192	0.979735	0.842459	1.13938	-0.265813	0.790383	0.899919		Combat correction for MYCN status
NR1D1	Adjusted A: expression + age group + MYCN status + INSS stage	0.0377739	0.0767277	1.0385	0.893497	1.20703	0.492311	0.6225	0.900477		Combat correction for MYCN status
NR1D1	Adjusted B: expression + age group + risk group	-0.0274608	0.0740267	0.972913	0.841514	1.12483	-0.370958	0.710669	0.849201		Combat correction for MYCN status
NR1D1	Adjusted C: expression + age group + MYCN amplification status+ INSS stage + sex	0.018404	0.0783684	1.01857	0.873543	1.18768	0.234839	0.814334	0.888364		Combat correction for MYCN status
NR1D1	Univariable expression	0.0475687	0.0669495	1.04872	0.919751	1.19577	0.710517	0.477384	0.716075		Combat correction for MYCN status
NR1D2	Adjusted A: expression + age group + MYCN status + INSS stage	0.0240177	0.0754999	1.02431	0.883413	1.18767	0.318116	0.750397	0.900477		Combat correction for MYCN status
NR1D2	Adjusted B: expression + age group + risk group	0.0211395	0.0751334	1.02136	0.881507	1.18341	0.28136	0.778434	0.849201		Combat correction for MYCN status
NR1D2	Adjusted C: expression + age group + MYCN amplification status+ INSS stage + sex	0.0279131	0.0761864	1.02831	0.885669	1.19392	0.36638	0.714082	0.856898		Combat correction for MYCN status
NR1D2	Univariable expression	0.0584482	0.0799254	1.06019	0.906463	1.23999	0.731284	0.464605	0.716075		Combat correction for MYCN status
PER1	Adjusted A: expression + age group + MYCN status + INSS stage	0.233799	0.0756974	1.26339	1.08919	1.46546	3.0886	0.00201103	0.0120662	*	Combat correction for MYCN status
PER1	Adjusted B: expression + age group + risk group	0.236938	0.0734307	1.26736	1.09748	1.46355	3.22669	0.00125233	0.0150279	*	Combat correction for MYCN status
PER1	Adjusted C: expression + age group + MYCN amplification status+ INSS stage + sex	0.210869	0.0760533	1.23475	1.06375	1.43323	2.77265	0.00556023	0.0333614	*	Combat correction for MYCN status
PER1	Univariable expression	-0.03917	0.0754353	0.961587	0.829425	1.11481	-0.519253	0.603584	0.804779		Combat correction for MYCN status
PER2	Adjusted A: expression + age group + MYCN status + INSS stage	0.0264656	0.0753545	1.02682	0.885831	1.19025	0.351214	0.725428	0.900477		Combat correction for MYCN status
PER2	Adjusted B: expression + age group + risk group	0.0667883	0.0709561	1.06907	0.930265	1.22858	0.941263	0.34657	0.825584		Combat correction for MYCN status
PER2	Adjusted C: expression + age group + MYCN amplification status+ INSS stage + sex	0.00771325	0.0759583	1.00774	0.868346	1.16952	0.101546	0.919117	0.919117		Combat correction for MYCN status
PER2	Univariable expression	0.107094	0.0723673	1.11304	0.965851	1.28266	1.47987	0.138908	0.333379		Combat correction for MYCN status
PER3	Adjusted A: expression + age group + MYCN status + INSS stage	0.0519467	0.0683147	1.05332	0.921318	1.20423	0.760402	0.447014	0.900477		Combat correction for MYCN status
PER3	Adjusted B: expression + age group + risk group	-0.0390547	0.0653989	0.961698	0.845999	1.09322	-0.597177	0.550389	0.825584		Combat correction for MYCN status
PER3	Adjusted C: expression + age group + MYCN amplification status+ INSS stage + sex	0.0507506	0.0685035	1.05206	0.919876	1.20324	0.740847	0.458786	0.78649		Combat correction for MYCN status
PER3	Univariable expression	0.0130853	0.0763448	1.01317	0.872362	1.17671	0.171397	0.863911	0.899919		Combat correction for MYCN status
TEF	Adjusted A: expression + age group + MYCN status + INSS stage	0.0153349	0.0763705	1.01545	0.874283	1.17942	0.200796	0.840858	0.9173		Combat correction for MYCN status
TEF	Adjusted B: expression + age group + risk group	-0.0128605	0.0756359	0.987222	0.851201	1.14498	-0.170032	0.864985	0.864985		Combat correction for MYCN status
TEF	Adjusted C: expression + age group + MYCN amplification status+ INSS stage + sex	0.0373416	0.0777645	1.03805	0.891298	1.20896	0.480188	0.631093	0.856898		Combat correction for MYCN status
TEF	Univariable expression	0.093185	0.0757206	1.09766	0.94627	1.27328	1.23064	0.218456	0.436913		Combat correction for MYCN status
